# The Alzheimer’s disease risk gene BIN1 modulates neural network activity via the regulation of L-type calcium channel expression in human-induced neurons

**DOI:** 10.1101/2022.01.18.476601

**Authors:** Orthis Saha, Ana Raquel Melo de Farias, Alexandre Pelletier, Dolores Siedlecki-Wullich, Johanna Gadaut, Bruna Soares Landeira, Arnaud Carrier, Anaïs-Camille Vreulx, Karine Guyot, Amelie Bonnefond, Philippe Amouyel, Cláudio Marcos Queiroz, Devrim Kilinc, Fabien Delahaye, Jean-Charles Lambert, Marcos R. Costa

## Abstract

**Background:** Bridging Integrator 1 (*BIN1*) is the second most important Alzheimer’s disease (AD) risk gene, but its physiological roles in neurons and its contribution to brain pathology remain largely elusive. In this work, we show that BIN1 plays a critical role in the regulation of calcium homeostasis, electrical activity, and gene expression of glutamatergic neurons.

**Methods:** We generated 3D cerebral organoids and 2D enriched neuronal cell cultures from isogenic *BIN1* wild-type (WT), heterozygous (HET) and homozygous knockout (KO) human-induced pluripotent stem cells (hiPSCs). Using single-cell RNA-sequencing, biochemical assays, immunocytochemistry and multi-electrode array(MEA) electrophysiology, we characterized the molecular and functional consequences of reduced BIN1 expression in different neural cell types.

**Results:** We show that *BIN1* is mainly expressed by oligodendrocytes and glutamatergic neurons of cerebral organoids, like in the human brain. Both *BIN1* HET and KO cerebral organoids show specific transcriptional alterations, mainly associated with ion transport and synapses in glutamatergic neurons. We then demonstrate that *BIN1* cell-autonomously regulates gene expression in glutamatergic neurons by using a novel protocol to generate pure culture of human-derived induced neurons (hiNs). Using this system, we also show that BIN1 plays a key role in the regulation of neuronal calcium transients and electrical activity via its interaction with the L-type voltage-gated calcium channel Cav_1.2_. *BIN1* KO hiNs show reduced activity-dependent internalization and higher Cav_1.2_ expression compared to WT hiNs. Pharmacological treatment with clinically relevant doses of nifedipine, a calcium channel blocker, partly rescues neuronal electrical and gene expression alterations in *BIN1* KO glutamatergic neurons. Further, we show that transcriptional alterations in *BIN1* KO hiNs affecting biological processes related to calcium homeostasis are also present in glutamatergic neurons of the human brain at late stages of AD pathology.

**Conclusions:** Together, our findings suggest that BIN1-dependent alterations in neuronal properties could contribute to AD pathophysiology and that treatment with low doses of clinically approved calcium blockers should be considered as an option to dampen disease onset and progression.
