## Supplementary material for "The Alzheimer’s disease risk gene BIN1 modulates neural network activity via the regulation of L-type calcium channel expression in human-induced neurons": Sup. Table 1

### Sheet: KO vs WT
gene	p_val	avg_log2FC	pct.1	pct.2	p_val_adj	cell_type
AP001825.1	5.95884e-31	-0.743776	0.65	0.808	1.50675e-26	GluNeu
MYRIP	2.04012e-23	0.899435	0.593	0.378	5.15864e-19	GluNeu
LINC00486	5.67015e-23	-0.363922	0.989	0.991	1.43375e-18	GluNeu
AC093879.1	1.57013e-21	-0.482795	0.444	0.664	3.97023e-17	GluNeu
IL7	4.3609e-20	-0.4938	0.461	0.678	1.1027e-15	GluNeu
KCNQ3	2.56149e-19	0.70342	0.855	0.765	6.47699e-15	GluNeu
ADGRB3	6.862e-19	0.391659	0.995	0.996	1.73512e-14	GluNeu
SLC8A1-AS1	2.38609e-18	-0.474278	0.517	0.705	6.03345e-14	GluNeu
ANKRD36C	2.40774e-18	0.390848	0.971	0.899	6.08821e-14	GluNeu
N4BP2L2	1.50295e-17	-0.386876	0.921	0.946	3.80035e-13	GluNeu
STARD4-AS1	4.07751e-17	-0.532749	0.507	0.682	1.03104e-12	GluNeu
GABRB1	9.12817e-17	0.577855	0.806	0.673	2.30815e-12	GluNeu
GABRA2	1.18018e-16	0.43427	0.515	0.289	2.98419e-12	GluNeu
RAB11A	1.47066e-15	-0.419558	0.528	0.711	3.71871e-11	GluNeu
NELL1	3.42075e-15	0.532672	0.804	0.635	8.6497e-11	GluNeu
LINC01609	4.33255e-15	-0.309724	0.181	0.378	1.09553e-10	GluNeu
MACF1	8.808e-15	0.328023	0.981	0.96	2.22719e-10	GluNeu
SYNDIG1	1.90629e-14	0.423579	0.3	0.125	4.82025e-10	GluNeu
ANKRD36	1.98378e-14	0.358404	0.946	0.888	5.01618e-10	GluNeu
CELF2-AS2	2.70053e-14	-0.424205	0.37	0.555	6.82855e-10	GluNeu
AC092683.1	3.08604e-14	0.457259	0.647	0.488	7.80336e-10	GluNeu
CUX2	6.93451e-14	0.627245	0.618	0.467	1.75346e-09	GluNeu
AC006059.1	7.204e-14	-0.356264	0.297	0.488	1.8216e-09	GluNeu
NRXN1	9.73944e-14	0.329277	0.998	1	2.46272e-09	GluNeu
PTPRE	2.15785e-13	0.417303	0.564	0.369	5.45634e-09	GluNeu
TUBA1A	2.15879e-13	-0.404511	0.928	0.96	5.45871e-09	GluNeu
LINC01572	2.78187e-13	-0.455563	0.32	0.521	7.03424e-09	GluNeu
CARMIL1	3.43136e-13	0.519315	0.542	0.354	8.67653e-09	GluNeu
AC069228.1	5.42305e-13	-0.411005	0.426	0.595	1.37127e-08	GluNeu
PKIB	5.54306e-13	0.46153	0.256	0.101	1.40162e-08	GluNeu
AP002370.2	6.58434e-13	-0.367984	0.299	0.488	1.66492e-08	GluNeu
FRMD4A	7.90138e-13	0.306171	0.997	1	1.99794e-08	GluNeu
C2orf88	8.79858e-13	-0.278765	0.13	0.295	2.22481e-08	GluNeu
AC019197.1	2.30435e-12	-0.344111	0.25	0.423	5.82678e-08	GluNeu
ANKUB1	2.36517e-12	-0.269876	0.281	0.47	5.98057e-08	GluNeu
GREM2	6.40628e-12	0.332948	0.224	0.081	1.61989e-07	GluNeu
AP000311.1	9.87008e-12	-0.343873	0.431	0.593	2.49575e-07	GluNeu
SLIT2	2.32033e-11	0.447345	0.488	0.306	5.86718e-07	GluNeu
SHANK2	3.16597e-11	0.335765	0.871	0.848	8.00547e-07	GluNeu
HDAC9	5.17836e-11	0.415198	0.921	0.844	1.3094e-06	GluNeu
SH3RF3	6.82152e-11	0.392303	0.901	0.843	1.72489e-06	GluNeu
AC245060.5	9.84396e-11	0.280654	0.404	0.233	2.48914e-06	GluNeu
PCDH9	1.26323e-10	0.807136	0.819	0.758	3.19421e-06	GluNeu
PDE5A	1.88526e-10	-0.361181	0.458	0.597	4.76708e-06	GluNeu
AP000462.1	3.48321e-10	-0.304277	0.191	0.34	8.80764e-06	GluNeu
NTNG1	5.51416e-10	0.384203	0.28	0.136	1.39431e-05	GluNeu
OLFM3	8.46531e-10	0.336172	0.194	0.072	2.14054e-05	GluNeu
LINC01103	1.05606e-09	-0.394041	0.243	0.391	2.67035e-05	GluNeu
CHD3	1.41987e-09	0.282084	0.688	0.539	3.59029e-05	GluNeu
AC001226.2	1.54069e-09	-0.266731	0.283	0.438	3.89579e-05	GluNeu
NDST3	1.6086e-09	0.367631	0.261	0.125	4.0675e-05	GluNeu
UBE3A	2.38585e-09	-0.286867	0.768	0.852	6.03287e-05	GluNeu
BEX2	2.48772e-09	-0.281392	0.477	0.64	6.29045e-05	GluNeu
GRIN2A	2.51284e-09	0.401143	0.755	0.653	6.35398e-05	GluNeu
MICAL2	2.77544e-09	0.377861	0.466	0.316	7.01797e-05	GluNeu
CDH11	3.08323e-09	0.300188	0.661	0.499	7.79626e-05	GluNeu
PLEKHB2	4.50115e-09	0.260468	0.897	0.861	0.000113816	GluNeu
FLRT2	4.64364e-09	0.465026	0.734	0.662	0.000117419	GluNeu
DLGAP1-AS5	4.6835e-09	-0.286592	0.28	0.42	0.000118427	GluNeu
HDAC4	4.83141e-09	0.317622	0.717	0.606	0.000122167	GluNeu
FILIP1L	5.9644e-09	-0.305052	0.273	0.416	0.000150816	GluNeu
PAK1	6.02918e-09	0.31092	0.709	0.586	0.000152454	GluNeu
FMNL2	6.49787e-09	0.255029	0.948	0.91	0.000164305	GluNeu
PDXDC1	7.30729e-09	-0.272591	0.862	0.904	0.000184772	GluNeu
SCN8A	8.13887e-09	0.335526	0.733	0.637	0.000205799	GluNeu
C9orf84	8.48066e-09	-0.302023	0.288	0.43	0.000214442	GluNeu
EML1	1.1718e-08	-0.331412	0.741	0.788	0.000296302	GluNeu
STAC	1.21514e-08	0.344256	0.307	0.17	0.00030726	GluNeu
RPL15	1.24891e-08	-0.30019	0.491	0.655	0.0003158	GluNeu
RBFOX3	1.37244e-08	0.331919	0.579	0.448	0.000347034	GluNeu
DSCAM	1.43965e-08	0.431274	0.884	0.826	0.000364029	GluNeu
AC069437.1	1.52529e-08	-0.298843	0.491	0.626	0.000385684	GluNeu
FUT9	1.6017e-08	0.421637	0.811	0.723	0.000405005	GluNeu
ENOX1	1.64445e-08	0.29314	0.949	0.937	0.000415815	GluNeu
RYR3	1.66045e-08	-0.476207	0.645	0.743	0.000419861	GluNeu
AC011092.2	1.99337e-08	-0.255602	0.264	0.412	0.000504043	GluNeu
SPRY4-AS1	2.75727e-08	0.376941	0.41	0.266	0.000697203	GluNeu
KCNQ5	2.91051e-08	0.712656	0.614	0.526	0.000735952	GluNeu
PLCB1	2.93981e-08	0.307691	0.876	0.79	0.000743361	GluNeu
SNAP25-AS1	3.32706e-08	-0.312892	0.339	0.479	0.00084128	GluNeu
ADAMTS19	3.44582e-08	-0.30885	0.213	0.345	0.000871309	GluNeu
KHDRBS2	3.44976e-08	0.399379	0.806	0.745	0.000872307	GluNeu
MIR181A1HG	3.58978e-08	-0.278178	0.921	0.937	0.000907711	GluNeu
AC027018.1	3.60934e-08	-0.263072	0.305	0.443	0.000912658	GluNeu
SAMD5	4.12799e-08	0.437074	0.305	0.177	0.0010438	GluNeu
AC245297.3	5.17712e-08	-0.253549	0.456	0.604	0.00130909	GluNeu
BEX3	5.74818e-08	-0.28209	0.397	0.541	0.00145348	GluNeu
BASP1-AS1	6.99918e-08	0.257639	0.486	0.331	0.00176981	GluNeu
NYAP2	7.10052e-08	0.354261	0.261	0.139	0.00179544	GluNeu
DNAH7	7.93779e-08	0.296904	0.302	0.177	0.00200715	GluNeu
THSD7A	8.99792e-08	-0.289079	0.321	0.19	0.00227521	GluNeu
WSB1	9.35061e-08	0.308155	0.946	0.892	0.0023644	GluNeu
SEZ6L	1.01691e-07	0.274045	0.911	0.877	0.00257135	GluNeu
GPR158	1.27194e-07	0.3667	0.609	0.508	0.00321624	GluNeu
HECW1	1.55943e-07	0.346811	0.773	0.682	0.00394317	GluNeu
SYT4	1.68379e-07	-0.354741	0.329	0.465	0.00425762	GluNeu
GOLGA8A	1.74799e-07	0.260476	0.556	0.429	0.00441996	GluNeu
DENND1B	1.89311e-07	0.267731	0.429	0.295	0.00478691	GluNeu
ST6GALNAC5	1.92949e-07	0.56689	0.544	0.445	0.00487891	GluNeu
NUP210L	2.12228e-07	-0.272746	0.267	0.398	0.00536638	GluNeu
CDH12	2.2577e-07	0.608051	0.682	0.597	0.00570882	GluNeu
AL033504.1	2.36674e-07	0.356807	0.258	0.141	0.00598454	GluNeu
CLIP2	2.53196e-07	0.256074	0.682	0.542	0.00640232	GluNeu
EPS8	2.67828e-07	-0.275813	0.65	0.754	0.0067723	GluNeu
PRSS23	2.68857e-07	-0.270192	0.273	0.401	0.00679831	GluNeu
LHFPL6	2.75194e-07	0.411489	0.375	0.257	0.00695855	GluNeu
MTUS2	3.09096e-07	0.446691	0.461	0.344	0.0078158	GluNeu
GRID2	4.25059e-07	0.55788	0.474	0.354	0.010748	GluNeu
NRP1	4.79083e-07	0.339598	0.556	0.423	0.0121141	GluNeu
AL596451.1	4.7942e-07	-0.30909	0.367	0.483	0.0121226	GluNeu
DCBLD2	4.85591e-07	0.28624	0.323	0.204	0.0122786	GluNeu
SETBP1	5.00504e-07	0.309452	0.905	0.846	0.0126558	GluNeu
UNC13C	7.1217e-07	0.286972	0.329	0.204	0.0180079	GluNeu
PDE4B	8.50586e-07	0.345804	0.496	0.36	0.0215079	GluNeu
DPP10	1.01909e-06	0.835791	0.642	0.541	0.0257686	GluNeu
SLIT1	1.02262e-06	0.301009	0.533	0.423	0.0258579	GluNeu
SLC1A2	1.05712e-06	0.274854	0.626	0.508	0.0267304	GluNeu
GRAMD1B	1.18342e-06	0.41153	0.572	0.47	0.029924	GluNeu
MEF2C	1.25722e-06	-0.301985	0.93	0.948	0.0317901	GluNeu
LUZP2	1.26254e-06	0.534032	0.682	0.58	0.0319245	GluNeu
AC114689.3	1.59252e-06	0.305382	0.293	0.177	0.0402685	GluNeu
FOXP2	1.72534e-06	0.319034	0.159	0.071	0.0436269	GluNeu
MARCH1	1.78631e-06	-0.368783	0.932	0.951	0.0451687	GluNeu
EIF1	1.86886e-06	-0.279408	0.377	0.505	0.0472559	GluNeu
ADGRV1	6.6922e-09	0.804157	0.962	0.935	0.000169219	NPC
DANT2	1.26159e-07	0.656012	0.553	0.275	0.00319004	NPC
RGS7	6.75522e-07	-0.59922	0.317	0.58	0.0170812	NPC
CCDC149	1.04505e-06	0.272137	0.173	0.007	0.026425	NPC
MALAT1	5.55359e-28	-0.455131	1	1	1.40428e-23	Astro
ZBTB20-AS5	9.52989e-18	-0.50316	0.516	0.696	2.40973e-13	Astro
AC092683.1	9.04939e-16	0.36317	0.456	0.217	2.28823e-11	Astro
VEGFA	1.39786e-14	0.731284	0.468	0.24	3.53464e-10	Astro
LINC01515	4.74047e-14	0.583272	0.578	0.378	1.19868e-09	Astro
LINC00486	1.2581e-13	-0.274922	0.976	0.987	3.18122e-09	Astro
ADGRV1	2.79636e-13	0.35882	0.992	0.995	7.07088e-09	Astro
AC093879.1	4.2699e-13	-0.397042	0.306	0.5	1.07969e-08	Astro
AUTS2	1.64844e-12	0.348628	0.984	0.977	4.16825e-08	Astro
CPQ	1.18784e-11	0.367837	0.514	0.321	3.00356e-07	Astro
AL391807.1	1.60236e-11	-0.406138	0.666	0.778	4.05173e-07	Astro
TUBA1A	3.34218e-11	-0.349831	0.82	0.911	8.45103e-07	Astro
HEPN1	1.38299e-10	-0.337373	0.43	0.599	3.49703e-06	Astro
AC008957.2	1.71377e-10	-0.421604	0.385	0.541	4.33344e-06	Astro
NPAS3	2.17986e-10	0.254032	0.997	0.997	5.512e-06	Astro
MAMDC2-AS1	4.60591e-10	0.316649	0.417	0.237	1.16465e-05	Astro
DDX17	5.38804e-10	0.254215	0.972	0.898	1.36242e-05	Astro
GRAMD1B	5.51016e-10	0.4245	0.65	0.495	1.3933e-05	Astro
CEP128	5.81871e-10	0.695692	0.553	0.401	1.47132e-05	Astro
AC104041.1	9.61038e-10	0.343497	0.955	0.916	2.43008e-05	Astro
IMMP2L	1.05122e-09	0.492432	0.812	0.712	2.65812e-05	Astro
PTPRK	2.35507e-09	0.313165	0.978	0.926	5.95503e-05	Astro
L3MBTL4	2.86382e-09	0.391545	0.746	0.587	7.24146e-05	Astro
CERS6	3.47778e-09	0.348249	0.859	0.742	8.79391e-05	Astro
MEIS1	3.88256e-09	0.301691	0.355	0.191	9.81745e-05	Astro
AL022068.1	4.18794e-09	0.953627	0.526	0.38	0.000105896	Astro
GPR39	4.57848e-09	0.430135	0.409	0.255	0.000115771	Astro
GOLGA8A	4.98004e-09	0.2532	0.378	0.212	0.000125925	Astro
LAMA4	6.03725e-09	0.332076	0.582	0.423	0.000152658	Astro
P4HA1	6.44576e-09	0.385845	0.619	0.467	0.000162987	Astro
FAM184B	7.53892e-09	-0.308011	0.302	0.459	0.000190629	Astro
STK39	9.68042e-09	0.335996	0.887	0.783	0.000244779	Astro
TDRD3	1.0691e-08	0.309223	0.862	0.732	0.000270332	Astro
PRDM16	1.21627e-08	0.289584	0.711	0.561	0.000307547	Astro
STARD4-AS1	1.77108e-08	-0.3131	0.286	0.429	0.000447834	Astro
HMGN3	2.33319e-08	-0.321695	0.724	0.809	0.000589971	Astro
MEF2C	2.83026e-08	-0.342468	0.795	0.852	0.000715658	Astro
TBC1D32	2.85258e-08	0.284046	0.569	0.401	0.000721303	Astro
SAT1	4.05547e-08	-0.391109	0.501	0.617	0.00102547	Astro
BCL2L14	4.40248e-08	-0.303909	0.397	0.538	0.00111321	Astro
PTPRM	4.56561e-08	0.322613	0.919	0.852	0.00115446	Astro
PKIB	4.83393e-08	0.348903	0.272	0.138	0.00122231	Astro
AL357052.1	5.29924e-08	0.278263	0.189	0.071	0.00133997	Astro
AP002989.1	5.46926e-08	0.666933	0.541	0.398	0.00138296	Astro
NBAT1	5.78274e-08	-0.253552	0.318	0.467	0.00146222	Astro
PARD3	6.99908e-08	0.289995	0.917	0.852	0.00176979	Astro
STARD13	8.87963e-08	0.339134	0.552	0.403	0.0022453	Astro
COL11A1	9.19122e-08	0.282624	0.916	0.88	0.00232409	Astro
DMD	9.203e-08	0.341051	0.957	0.916	0.00232707	Astro
LRRC1	1.0175e-07	0.286784	0.589	0.436	0.00257285	Astro
LAMA3	1.09018e-07	0.314259	0.304	0.161	0.00275662	Astro
LTBP1	1.11101e-07	0.269039	0.97	0.939	0.0028093	Astro
FUT8	1.52772e-07	0.319746	0.88	0.791	0.003863	Astro
LINC02328	1.54302e-07	0.297186	0.297	0.161	0.00390168	Astro
RORA	1.65236e-07	0.310875	0.946	0.934	0.00417815	Astro
APBA1	1.77314e-07	0.298338	0.874	0.763	0.00448357	Astro
MYO6	1.85262e-07	0.272022	0.879	0.801	0.00468453	Astro
GLI3	2.32762e-07	0.339315	0.867	0.778	0.00588562	Astro
FHIT	2.42853e-07	0.438466	0.477	0.329	0.00614079	Astro
DNAH7	2.65398e-07	0.359283	0.336	0.202	0.00671086	Astro
SORCS3	2.72911e-07	0.321307	0.582	0.434	0.00690083	Astro
ZMAT1	3.48391e-07	0.254327	0.799	0.684	0.00880942	Astro
GPI	3.50739e-07	0.292677	0.363	0.217	0.00886878	Astro
PDXDC1	3.7254e-07	-0.260804	0.727	0.793	0.00942005	Astro
P2RY14	3.94001e-07	-0.251613	0.329	0.467	0.00996272	Astro
LINC00894	4.23037e-07	0.279095	0.488	0.347	0.0106969	Astro
PRELID2	7.01395e-07	0.314789	0.377	0.237	0.0177355	Astro
GLIS3	7.50107e-07	0.269145	0.975	0.957	0.0189672	Astro
CRLF3	8.2565e-07	-0.290227	0.598	0.707	0.0208774	Astro
SGCD	9.70742e-07	0.336817	0.558	0.418	0.0245462	Astro
GRIN2B	1.42329e-06	0.261263	0.648	0.508	0.0359893	Astro
PRKD1	1.59058e-06	0.252255	0.966	0.931	0.0402193	Astro
GPR156	1.6048e-06	0.349363	0.648	0.533	0.0405789	Astro
NRG1	1.64939e-06	0.678509	0.83	0.76	0.0417066	Astro
AC007262.2	1.6976e-06	0.416729	0.503	0.375	0.0429256	Astro
KANK1	1.77401e-06	0.298664	0.703	0.589	0.0448575	Astro
NDUFS6	5.89146e-07	-0.68518	0.022	0.571	0.0148971	Oligo

### Sheet: HET vs WT
gene	p_val	avg_log2FC	pct.1	pct.2	p_val_adj	cell_type
AC021504.1	7.47129e-08	-0.387704	0.219	0.375	0.00188919	Astro
GABRA2	4.75057e-08	0.360284	0.362	0.214	0.00120123	Astro
PKIB	1.88453e-82	1.13278	0.644	0.101	4.76523e-78	GluNeu
PKIB	1.44048e-41	0.808254	0.572	0.138	3.64241e-37	Astro
PTPRD	3.27058e-17	-0.470013	0.998	1	8.26999e-13	GluNeu
PDE1A	4.89783e-17	1.01993	0.593	0.396	1.23846e-12	GluNeu
AL157778.1	8.46068e-17	-0.639954	0.236	0.456	2.13937e-12	GluNeu
SCN3A	2.42567e-16	-0.512139	0.619	0.787	6.13355e-12	GluNeu
MEF2C	3.82398e-16	-0.519446	0.89	0.948	9.66931e-12	GluNeu
MALAT1	1.02473e-15	0.430661	1	1	2.59112e-11	GluNeu
HS6ST3	4.53265e-15	0.870003	0.852	0.75	1.14613e-10	GluNeu
ZBTB20	2.08676e-13	0.762673	0.837	0.743	5.27658e-09	GluNeu
PCDH11X	3.17924e-13	-0.653527	0.316	0.499	8.03903e-09	GluNeu
CADM2	1.02268e-12	0.532146	1	1	2.58596e-08	GluNeu
RORB	4.63364e-12	-0.595594	0.311	0.492	1.17166e-07	GluNeu
RTN1	5.69385e-12	-0.313562	0.921	0.94	1.43975e-07	GluNeu
KCNQ3	5.7059e-12	-0.395953	0.61	0.765	1.44279e-07	GluNeu
KLHL1	1.06044e-11	-0.565796	0.529	0.693	2.68144e-07	GluNeu
PKIB	1.15034e-11	0.828443	0.475	0.109	2.90874e-07	NPC
SEMA3C	1.37452e-11	0.425234	0.461	0.273	3.47561e-07	GluNeu
GNAL	4.02321e-11	0.509949	0.661	0.532	1.01731e-06	GluNeu
PCSK2	5.98627e-11	-0.562972	0.384	0.541	1.51369e-06	GluNeu
PTCHD1-AS	6.53717e-11	-0.470587	0.321	0.505	1.65299e-06	GluNeu
PAK5	9.19839e-11	-0.378189	0.789	0.863	2.32591e-06	GluNeu
AC019197.1	9.49473e-11	-0.312256	0.257	0.423	2.40084e-06	GluNeu
TENM1	1.44528e-10	-0.472793	0.526	0.676	3.65454e-06	GluNeu
DSCAM	1.94005e-10	0.462802	0.895	0.826	4.9056e-06	GluNeu
UNC5D	2.30073e-10	-0.446014	0.616	0.776	5.81761e-06	GluNeu
OSBPL1A	2.79526e-10	-0.3365	0.736	0.821	7.06809e-06	GluNeu
PDZRN3	2.86443e-10	-0.399017	0.53	0.698	7.243e-06	GluNeu
THRB	3.04648e-10	-0.438342	0.199	0.358	7.70333e-06	GluNeu
NTRK2	4.74824e-10	-0.356992	0.763	0.843	1.20064e-05	GluNeu
KIRREL3	4.87081e-10	-0.342426	0.69	0.819	1.23163e-05	GluNeu
RORA	6.27531e-10	-0.521111	0.641	0.761	1.58678e-05	GluNeu
PRKG1	1.32441e-09	0.479354	0.769	0.658	3.34891e-05	GluNeu
PKIB	1.82285e-09	0.866867	0.477	0.076	4.60927e-05	GABANeu
KLHL4	2.92334e-09	-0.345161	0.409	0.571	7.39197e-05	GluNeu
DCC	3.03978e-09	0.888833	0.608	0.481	7.6864e-05	GluNeu
FJX1	3.57258e-09	-0.261529	0.198	0.345	9.03362e-05	GluNeu
ROBO1	6.61147e-09	0.593492	0.923	0.884	0.000167178	GluNeu
NR3C2	8.17939e-09	0.374038	0.526	0.357	0.000206824	Astro
PRICKLE2	8.8797e-09	-0.369214	0.61	0.714	0.000224532	GluNeu
NRP1	1.07893e-08	0.664034	0.552	0.423	0.000272819	GluNeu
LIMCH1	1.16888e-08	-0.352229	0.57	0.696	0.000295563	GluNeu
MEIS2	1.1918e-08	0.458707	0.83	0.756	0.000301359	GluNeu
NPY1R	1.45921e-08	-0.297088	0.465	0.618	0.000368975	GluNeu
FAM19A1	1.56894e-08	-0.384329	0.919	0.944	0.000396723	GluNeu
DOCK9	1.82555e-08	-0.274041	0.735	0.826	0.000461608	GluNeu
FOXP1	1.94397e-08	-0.479401	0.537	0.664	0.000491553	GluNeu
MIR99AHG	2.21383e-08	0.451812	0.959	0.944	0.000559789	GluNeu
MDGA1	2.7759e-08	0.352069	0.414	0.278	0.000701914	GluNeu
MCTP1	3.3501e-08	0.454184	0.862	0.826	0.000847107	GluNeu
NCALD	3.35127e-08	-0.33951	0.572	0.709	0.000847402	GluNeu
TRIM9	4.18659e-08	0.314003	0.666	0.53	0.00105862	GluNeu
CSGALNACT1	4.99434e-08	-0.346501	0.42	0.571	0.00126287	GluNeu
FGF14	5.7176e-08	0.387612	0.83	0.741	0.00144575	GluNeu
ST6GALNAC5	9.53525e-08	0.493755	0.557	0.445	0.00241108	GluNeu
PRKCB	9.58131e-08	-0.335809	0.46	0.615	0.00242273	GluNeu
SPRY4-AS1	1.16085e-07	0.315479	0.4	0.266	0.00293532	GluNeu
PPP2R2B	1.1938e-07	0.284759	0.998	0.985	0.00301865	Astro
ABI3BP	1.34227e-07	-0.545969	0.3	0.43	0.00339406	GluNeu
KHDRBS2	1.44352e-07	0.394143	0.819	0.745	0.00365009	GluNeu
DTNA	1.61655e-07	0.283086	0.931	0.873	0.00408761	GluNeu
ARHGAP32	2.01773e-07	-0.258648	0.852	0.91	0.00510202	GluNeu
CTTNBP2	2.06337e-07	0.329818	0.73	0.626	0.00521743	GluNeu
NRG1	2.14646e-07	-0.399399	0.456	0.588	0.00542753	GluNeu
CPNE4	2.40728e-07	0.62028	0.272	0.152	0.00608705	GluNeu
CXXC4	3.11054e-07	-0.319116	0.213	0.342	0.0078653	GluNeu
AK5	3.75972e-07	0.363932	0.353	0.233	0.00950684	GluNeu
ARHGAP21	4.32989e-07	0.250345	0.949	0.904	0.0109486	GluNeu
EPHA5	4.91875e-07	0.623244	0.941	0.931	0.0124375	GluNeu
SLC35F1	5.73456e-07	-0.285351	0.871	0.911	0.0145004	GluNeu
HMCN1	6.10239e-07	0.358565	0.166	0.072	0.0154305	GluNeu
SLC35F1	7.25292e-07	0.273358	0.965	0.934	0.0183397	Astro
ZBTB20-AS5	8.06364e-07	0.314836	0.331	0.212	0.0203897	GluNeu
ALCAM	8.1814e-07	-0.530807	0.208	0.318	0.0206875	GluNeu
SLC24A2	8.21171e-07	0.334234	0.4	0.268	0.0207641	GluNeu
LDB2	9.97798e-07	-0.337053	0.677	0.788	0.0252303	GluNeu
BOC	1.40373e-06	0.265514	0.219	0.116	0.0354948	GluNeu
ZFPM2	1.47374e-06	0.748478	0.601	0.508	0.0372649	GluNeu
ST6GAL2	1.58698e-06	-0.27967	0.453	0.57	0.0401283	GluNeu
R3HDM1	1.66136e-06	-0.327313	0.979	0.993	0.0420092	GluNeu
CLSTN2	1.76127e-06	0.709583	0.486	0.38	0.0445355	GluNeu
GLIS3	1.96513e-06	-0.441271	0.44	0.557	0.0496902	GluNeu
