## Supplementary material for "The Alzheimer’s disease risk gene BIN1 modulates neural network activity via the regulation of L-type calcium channel expression in human-induced neurons": Sup. Table 2

### Sheet: GOST_DEGs in HET vs WT
	query	significant	p_value	term_size	query_size	intersection_size	precision	recall	term_id	source	term_name	effective_domain_size	source_order	parents
1	GluNeu	TRUE	0.00193923	3	8	2	0.25	0.666667	CORUM:5659	CORUM	SEMA3C-PlexinD1-Nrp1 complex	3627	1762	CORUM:0000000
2	GluNeu	TRUE	5.01975e-07	276	65	12	0.184615	0.0434783	GO:0098742	GO:BP	cell-cell adhesion via plasma-membrane adhesion molecules	18123	22126	GO:0098609
3	GluNeu	TRUE	4.14209e-06	1427	65	22	0.338462	0.015417	GO:0030182	GO:BP	neuron differentiation	18123	7753	GO:0030154|GO:0048699
4	GluNeu	TRUE	1.01579e-05	158	65	9	0.138462	0.056962	GO:0001764	GO:BP	neuron migration	18123	551	GO:0016477|GO:0048699
5	GluNeu	TRUE	1.37433e-05	2484	65	28	0.430769	0.0112721	GO:0007399	GO:BP	nervous system development	18123	3289	GO:0048731
6	GluNeu	TRUE	2.59709e-05	1576	65	22	0.338462	0.0139594	GO:0048699	GO:BP	generation of neurons	18123	15044	GO:0022008
7	GluNeu	TRUE	0.000100221	1698	65	22	0.338462	0.0129564	GO:0022008	GO:BP	neurogenesis	18123	7567	GO:0007399|GO:0030154
8	GluNeu	TRUE	0.000164107	1159	65	18	0.276923	0.0155306	GO:0048666	GO:BP	neuron development	18123	15012	GO:0030182|GO:0048468
9	GluNeu	TRUE	0.000548621	181	65	8	0.123077	0.0441989	GO:0007416	GO:BP	synapse assembly	18123	3303	GO:0007399|GO:0034329|GO:0050808
10	GluNeu	TRUE	0.000581144	75	65	6	0.0923077	0.08	GO:0003151	GO:BP	outflow tract morphogenesis	18123	1731	GO:0003007|GO:0009653
11	GluNeu	TRUE	0.000728399	432	65	11	0.169231	0.025463	GO:0050808	GO:BP	synapse organization	18123	15383	GO:0034330
12	GluNeu	TRUE	0.00150671	283	65	9	0.138462	0.0318021	GO:0007411	GO:BP	axon guidance	18123	3298	GO:0007409|GO:0097485
13	GluNeu	TRUE	0.00155167	284	65	9	0.138462	0.0316901	GO:0097485	GO:BP	neuron projection guidance	18123	21913	GO:0006928|GO:0006935|GO:0048812
14	GluNeu	TRUE	0.00296035	607	65	12	0.184615	0.0197694	GO:0048667	GO:BP	cell morphogenesis involved in neuron differentiation	18123	15013	GO:0000904|GO:0048666
15	GluNeu	TRUE	0.00311412	727	65	13	0.2	0.0178817	GO:0034330	GO:BP	cell junction organization	18123	9873	GO:0016043
16	GluNeu	TRUE	0.00420744	747	65	13	0.2	0.0174029	GO:0099536	GO:BP	synaptic signaling	18123	22390	GO:0007267
17	GluNeu	TRUE	0.00442282	26	65	4	0.0615385	0.153846	GO:0003148	GO:BP	outflow tract septum morphogenesis	18123	1728	GO:0003151|GO:0060411
18	GluNeu	TRUE	0.0050008	1021	65	15	0.230769	0.0146915	GO:0031175	GO:BP	neuron projection development	18123	8239	GO:0048666|GO:0120036
19	GluNeu	TRUE	0.00584289	62	65	5	0.0769231	0.0806452	GO:0060042	GO:BP	retina morphogenesis in camera-type eye	18123	16909	GO:0009653|GO:0048593|GO:0060041
20	GluNeu	TRUE	0.00602481	28	65	4	0.0615385	0.142857	GO:0060219	GO:BP	camera-type eye photoreceptor cell differentiation	18123	17053	GO:0001754|GO:0003407|GO:0060042
21	GluNeu	TRUE	0.00734007	1502	65	18	0.276923	0.011984	GO:0007155	GO:BP	cell adhesion	18123	3068	GO:0009987|GO:0022610
22	GluNeu	TRUE	0.00756121	442	65	10	0.153846	0.0226244	GO:0034329	GO:BP	cell junction assembly	18123	9872	GO:0022607|GO:0034330
23	GluNeu	TRUE	0.00783882	1509	65	18	0.276923	0.0119284	GO:0022610	GO:BP	biological adhesion	18123	7625	GO:0008150
24	GluNeu	TRUE	0.0082209	670	65	12	0.184615	0.0179104	GO:0048812	GO:BP	neuron projection morphogenesis	18123	15148	GO:0031175|GO:0120039
25	GluNeu	TRUE	0.0101572	684	65	12	0.184615	0.0175439	GO:0120039	GO:BP	plasma membrane bounded cell projection morphogenesis	18123	22822	GO:0048858
26	GluNeu	TRUE	0.0107259	123	65	6	0.0923077	0.0487805	GO:0003206	GO:BP	cardiac chamber morphogenesis	18123	1786	GO:0003007|GO:0003205|GO:0009653
27	GluNeu	TRUE	0.0107796	688	65	12	0.184615	0.0174419	GO:0048858	GO:BP	cell projection morphogenesis	18123	15193	GO:0000902|GO:0030030|GO:0032990
28	GluNeu	TRUE	0.0111965	191	65	7	0.107692	0.0366492	GO:0021953	GO:BP	central nervous system neuron differentiation	18123	7512	GO:0007417|GO:0030182
29	GluNeu	TRUE	0.0138167	705	65	12	0.184615	0.0170213	GO:0032990	GO:BP	cell part morphogenesis	18123	9204	GO:0032989
30	GluNeu	TRUE	0.0150353	75	65	5	0.0769231	0.0666667	GO:0003407	GO:BP	neural retina development	18123	1985	GO:0048856|GO:0060041
31	GluNeu	TRUE	0.0153557	479	65	10	0.153846	0.0208768	GO:0007409	GO:BP	axonogenesis	18123	3297	GO:0048667|GO:0048812|GO:0061564
32	GluNeu	TRUE	0.0154902	713	65	12	0.184615	0.0168303	GO:0098916	GO:BP	anterograde trans-synaptic signaling	18123	22221	GO:0099537
33	GluNeu	TRUE	0.0154902	713	65	12	0.184615	0.0168303	GO:0007268	GO:BP	chemical synaptic transmission	18123	3172	GO:0098916
34	GluNeu	TRUE	0.0173396	721	65	12	0.184615	0.0166436	GO:0099537	GO:BP	trans-synaptic signaling	18123	22391	GO:0099536
35	GluNeu	TRUE	0.0189687	37	65	4	0.0615385	0.108108	GO:1902284	GO:BP	neuron projection extension involved in neuron projection guidance	18123	25492	GO:0097485|GO:1990138
36	GluNeu	TRUE	0.0189687	37	65	4	0.0615385	0.108108	GO:0048846	GO:BP	axon extension involved in axon guidance	18123	15181	GO:0007411|GO:0048675|GO:1902284
37	GluNeu	TRUE	0.0195688	208	65	7	0.107692	0.0336538	GO:1901888	GO:BP	regulation of cell junction assembly	18123	25123	GO:0034329|GO:0044087|GO:0051128
38	GluNeu	TRUE	0.0255733	13	65	3	0.0461538	0.230769	GO:0038007	GO:BP	netrin-activated signaling pathway	18123	11167	GO:0007166
39	GluNeu	TRUE	0.0271856	754	65	12	0.184615	0.0159151	GO:0000904	GO:BP	cell morphogenesis involved in differentiation	18123	308	GO:0000902|GO:0048468
40	GluNeu	TRUE	0.0309702	898	65	13	0.2	0.0144766	GO:0098609	GO:BP	cell-cell adhesion	18123	22060	GO:0007155
41	GluNeu	TRUE	0.0329877	1045	65	14	0.215385	0.0133971	GO:0000902	GO:BP	cell morphogenesis	18123	306	GO:0009653
42	GluNeu	TRUE	0.0335043	524	65	10	0.153846	0.019084	GO:0061564	GO:BP	axon development	18123	18307	GO:0031175
43	GluNeu	TRUE	0.0343969	772	65	12	0.184615	0.015544	GO:0007420	GO:BP	brain development	18123	3307	GO:0007417|GO:0048513|GO:0060322
44	GluNeu	TRUE	0.0355531	1052	65	14	0.215385	0.013308	GO:0007417	GO:BP	central nervous system development	18123	3304	GO:0007399|GO:0048731
45	GluNeu	TRUE	0.0388609	154	65	6	0.0923077	0.038961	GO:0060041	GO:BP	retina development in camera-type eye	18123	16908	GO:0043010|GO:0048856
46	GluNeu	TRUE	0.0465668	159	65	6	0.0923077	0.0377358	GO:0050770	GO:BP	regulation of axonogenesis	18123	15353	GO:0007409|GO:0010975|GO:0022603
47	GluNeu	TRUE	0.0471712	797	65	12	0.184615	0.0150565	GO:0032989	GO:BP	cellular component morphogenesis	18123	9203	GO:0009653|GO:0016043|GO:0048869
48	GluNeu	TRUE	0.0471838	1079	65	14	0.215385	0.012975	GO:0009887	GO:BP	animal organ morphogenesis	18123	4220	GO:0009653|GO:0048513
49	GluNeu	TRUE	0.0484132	434	65	9	0.138462	0.0207373	GO:0050804	GO:BP	modulation of chemical synaptic transmission	18123	15379	GO:0007268|GO:0099177
50	GluNeu	TRUE	0.0492974	435	65	9	0.138462	0.0206897	GO:0099177	GO:BP	regulation of trans-synaptic signaling	18123	22360	GO:0010646|GO:0023051|GO:0099537
51	GluNeu	TRUE	1.87702e-07	1384	66	22	0.333333	0.015896	GO:0043005	GO:CC	neuron projection	18964	2094	GO:0120025
52	GluNeu	TRUE	1.68427e-06	661	66	15	0.227273	0.0226929	GO:0030424	GO:CC	axon	18964	1099	GO:0043005
53	GluNeu	TRUE	4.5659e-06	1348	66	20	0.30303	0.0148368	GO:0045202	GO:CC	synapse	18964	2447	GO:0030054
54	GluNeu	TRUE	8.39013e-05	2107	66	23	0.348485	0.010916	GO:0030054	GO:CC	cell junction	18964	1026	GO:0110165
55	GluNeu	TRUE	0.000256462	1725	66	20	0.30303	0.0115942	GO:0031226	GO:CC	intrinsic component of plasma membrane	18964	1239	GO:0005886|GO:0031224
56	GluNeu	TRUE	0.000544749	1643	66	19	0.287879	0.0115642	GO:0005887	GO:CC	integral component of plasma membrane	18964	516	GO:0016021|GO:0031226
57	GluNeu	TRUE	0.000961487	2234	66	22	0.333333	0.00984781	GO:0120025	GO:CC	plasma membrane bounded cell projection	18964	3860	GO:0042995
58	GluNeu	TRUE	0.00201797	2337	66	22	0.333333	0.00941378	GO:0042995	GO:CC	cell projection	18964	2093	GO:0110165
59	GluNeu	TRUE	0.00232845	875	66	13	0.19697	0.0148571	GO:0036477	GO:CC	somatodendritic compartment	18964	1964	GO:0110165
60	GluNeu	TRUE	0.0033596	641	66	11	0.166667	0.0171607	GO:0030425	GO:CC	dendrite	18964	1100	GO:0043005|GO:0097447
61	GluNeu	TRUE	0.00345886	643	66	11	0.166667	0.0171073	GO:0097447	GO:CC	dendritic tree	18964	3357	GO:0036477|GO:0043005
62	GluNeu	TRUE	2.84299e-05	181	32	8	0.25	0.0441989	KEGG:04360	KEGG	Axon guidance	8000	285	KEGG:00000
63	GluNeu	TRUE	0.0129362	49	42	4	0.0952381	0.0816327	REAC:R-HSA-373752	REAC	Netrin-1 signaling	10622	1447	REAC:R-HSA-422475
64	GluNeu	TRUE	0.0135271	549	42	10	0.238095	0.0182149	REAC:R-HSA-422475	REAC	Axon guidance	10622	182	REAC:R-HSA-9675108
65	GluNeu	TRUE	0.0197403	574	42	10	0.238095	0.0174216	REAC:R-HSA-9675108	REAC	Nervous system development	10622	1445	REAC:R-HSA-1266738
66	GluNeu	TRUE	0.00876626	6442	67	40	0.597015	0.00620925	TF:M04715	TF	Factor: Oct-2; motif: ATTTGCA	19917	6398	TF:M00000
67	GluNeu	TRUE	0.030301	6204	67	38	0.567164	0.00612508	TF:M10690_1	TF	Factor: HOXA7; motif: GYMATTAN; match class: 1	19917	3597	TF:M10690
68	GluNeu	TRUE	0.0372705	1431	67	16	0.238806	0.011181	TF:M01451	TF	Factor: HOXB8; motif: NNNNGYAATTAATANW	19917	3736	TF:M00000
69	GluNeu	TRUE	0.0421759	4289	67	30	0.447761	0.00699464	TF:M00136	TF	Factor: Oct-1; motif: NNGAATATKCANNNN	19917	5846	TF:M00000

### Sheet: GOST_DEGs in KO vs WT
	query	significant	p_value	term_size	query_size	intersection_size	precision	recall	term_id	source	term_name	effective_domain_size	source_order	parents
16	GluNeu	TRUE	0.0166058	2	20	2	0.1	1	CORUM:6717	CORUM	KCNQ3-KCNQ5 complex	3627	2328	CORUM:0000000
17	GluNeu	TRUE	3.90367e-08	2484	81	36	0.444444	0.0144928	GO:0007399	GO:BP	nervous system development	18123	3289	GO:0048731
18	GluNeu	TRUE	1.6769e-07	432	81	16	0.197531	0.037037	GO:0050808	GO:BP	synapse organization	18123	15383	GO:0034330
19	GluNeu	TRUE	2.39348e-07	1045	81	23	0.283951	0.0220096	GO:0000902	GO:BP	cell morphogenesis	18123	306	GO:0009653
20	GluNeu	TRUE	8.39901e-07	727	81	19	0.234568	0.0261348	GO:0034330	GO:BP	cell junction organization	18123	9873	GO:0016043
21	GluNeu	TRUE	1.20132e-06	181	81	11	0.135802	0.0607735	GO:0007416	GO:BP	synapse assembly	18123	3303	GO:0007399|GO:0034329|GO:0050808
22	GluNeu	TRUE	1.7149e-06	670	81	18	0.222222	0.0268657	GO:0048812	GO:BP	neuron projection morphogenesis	18123	15148	GO:0031175|GO:0120039
23	GluNeu	TRUE	1.83412e-06	1159	81	23	0.283951	0.0198447	GO:0048666	GO:BP	neuron development	18123	15012	GO:0030182|GO:0048468
24	GluNeu	TRUE	2.37123e-06	442	81	15	0.185185	0.0339367	GO:0034329	GO:BP	cell junction assembly	18123	9872	GO:0022607|GO:0034330
25	GluNeu	TRUE	2.38408e-06	684	81	18	0.222222	0.0263158	GO:0120039	GO:BP	plasma membrane bounded cell projection morphogenesis	18123	22822	GO:0048858
26	GluNeu	TRUE	2.61563e-06	688	81	18	0.222222	0.0261628	GO:0048858	GO:BP	cell projection morphogenesis	18123	15193	GO:0000902|GO:0030030|GO:0032990
27	GluNeu	TRUE	2.94212e-06	607	81	17	0.209877	0.0280066	GO:0048667	GO:BP	cell morphogenesis involved in neuron differentiation	18123	15013	GO:0000904|GO:0048666
28	GluNeu	TRUE	3.85181e-06	705	81	18	0.222222	0.0255319	GO:0032990	GO:BP	cell part morphogenesis	18123	9204	GO:0032989
29	GluNeu	TRUE	6.39731e-06	1021	81	21	0.259259	0.0205681	GO:0031175	GO:BP	neuron projection development	18123	8239	GO:0048666|GO:0120036
30	GluNeu	TRUE	6.85232e-06	642	81	17	0.209877	0.0264798	GO:0120035	GO:BP	regulation of plasma membrane bounded cell projection organization	18123	22820	GO:0031344|GO:0120036
31	GluNeu	TRUE	7.19397e-06	1596	81	26	0.320988	0.0162907	GO:0120036	GO:BP	plasma membrane bounded cell projection organization	18123	22821	GO:0030030
32	GluNeu	TRUE	1.03684e-05	660	81	17	0.209877	0.0257576	GO:0031344	GO:BP	regulation of cell projection organization	18123	8301	GO:0030030|GO:0051128
33	GluNeu	TRUE	1.04277e-05	281	81	12	0.148148	0.0427046	GO:0051962	GO:BP	positive regulation of nervous system development	18123	16269	GO:0007399|GO:0051094|GO:0051240|GO:0051960
34	GluNeu	TRUE	1.10853e-05	754	81	18	0.222222	0.0238727	GO:0000904	GO:BP	cell morphogenesis involved in differentiation	18123	308	GO:0000902|GO:0048468
35	GluNeu	TRUE	1.21209e-05	1636	81	26	0.320988	0.0158924	GO:0030030	GO:BP	cell projection organization	18123	7699	GO:0016043
36	GluNeu	TRUE	1.91552e-05	1427	81	24	0.296296	0.0168185	GO:0030182	GO:BP	neuron differentiation	18123	7753	GO:0030154|GO:0048699
37	GluNeu	TRUE	2.62705e-05	797	81	18	0.222222	0.0225847	GO:0032989	GO:BP	cellular component morphogenesis	18123	9203	GO:0009653|GO:0016043|GO:0048869
38	GluNeu	TRUE	2.63671e-05	1698	81	26	0.320988	0.0153121	GO:0022008	GO:BP	neurogenesis	18123	7567	GO:0007399|GO:0030154
39	GluNeu	TRUE	2.7556e-05	1576	81	25	0.308642	0.0158629	GO:0048699	GO:BP	generation of neurons	18123	15044	GO:0022008
40	GluNeu	TRUE	3.73233e-05	100	81	8	0.0987654	0.08	GO:0051963	GO:BP	regulation of synapse assembly	18123	16270	GO:0007416|GO:0050807|GO:1901888
41	GluNeu	TRUE	7.3816e-05	208	81	10	0.123457	0.0480769	GO:1901888	GO:BP	regulation of cell junction assembly	18123	25123	GO:0034329|GO:0044087|GO:0051128
42	GluNeu	TRUE	8.84054e-05	212	81	10	0.123457	0.0471698	GO:0050807	GO:BP	regulation of synapse organization	18123	15382	GO:0050803|GO:0050808|GO:0051128
43	GluNeu	TRUE	0.000142473	223	81	10	0.123457	0.044843	GO:0050803	GO:BP	regulation of synapse structure or activity	18123	15378	GO:0065008
44	GluNeu	TRUE	0.000215063	713	81	16	0.197531	0.0224404	GO:0098916	GO:BP	anterograde trans-synaptic signaling	18123	22221	GO:0099537
45	GluNeu	TRUE	0.000215063	713	81	16	0.197531	0.0224404	GO:0007268	GO:BP	chemical synaptic transmission	18123	3172	GO:0098916
46	GluNeu	TRUE	0.000250517	721	81	16	0.197531	0.0221914	GO:0099537	GO:BP	trans-synaptic signaling	18123	22391	GO:0099536
47	GluNeu	TRUE	0.000250562	453	81	13	0.160494	0.0286976	GO:0051960	GO:BP	regulation of nervous system development	18123	16267	GO:0007399|GO:2000026
48	GluNeu	TRUE	0.000263661	455	81	13	0.160494	0.0285714	GO:0010975	GO:BP	regulation of neuron projection development	18123	5106	GO:0031175|GO:0120035
49	GluNeu	TRUE	0.000298543	182	81	9	0.111111	0.0494505	GO:0048639	GO:BP	positive regulation of developmental growth	18123	14985	GO:0045927|GO:0048589|GO:0048638|GO:0051094
50	GluNeu	TRUE	0.000405753	747	81	16	0.197531	0.021419	GO:0099536	GO:BP	synaptic signaling	18123	22390	GO:0007267
51	GluNeu	TRUE	0.000578613	142	81	8	0.0987654	0.056338	GO:0060078	GO:BP	regulation of postsynaptic membrane potential	18123	16941	GO:0042391
52	GluNeu	TRUE	0.000604545	2122	81	27	0.333333	0.0127238	GO:0048468	GO:BP	cell development	18123	14850	GO:0030154|GO:0048856|GO:0048869
53	GluNeu	TRUE	0.000681931	60	81	6	0.0740741	0.1	GO:0051965	GO:BP	positive regulation of synapse assembly	18123	16272	GO:0007416|GO:0051962|GO:0051963|GO:1901890
54	GluNeu	TRUE	0.00095993	103	81	7	0.0864198	0.0679612	GO:1901890	GO:BP	positive regulation of cell junction assembly	18123	25125	GO:0034329|GO:0044089|GO:0051130|GO:1901888
55	GluNeu	TRUE	0.00121338	434	81	12	0.148148	0.0276498	GO:0050804	GO:BP	modulation of chemical synaptic transmission	18123	15379	GO:0007268|GO:0099177
56	GluNeu	TRUE	0.00124337	435	81	12	0.148148	0.0275862	GO:0099177	GO:BP	regulation of trans-synaptic signaling	18123	22360	GO:0010646|GO:0023051|GO:0099537
57	GluNeu	TRUE	0.00138856	359	81	11	0.135802	0.0306407	GO:0031346	GO:BP	positive regulation of cell projection organization	18123	8303	GO:0030030|GO:0031344|GO:0051130
58	GluNeu	TRUE	0.00249445	172	81	8	0.0987654	0.0465116	GO:1990138	GO:BP	neuron projection extension	18123	28836	GO:0048588|GO:0048812|GO:0060560
59	GluNeu	TRUE	0.00269631	654	81	14	0.17284	0.0214067	GO:0048589	GO:BP	developmental growth	18123	14946	GO:0032502|GO:0040007
60	GluNeu	TRUE	0.0029401	42	81	5	0.0617284	0.119048	GO:0045773	GO:BP	positive regulation of axon extension	18123	13541	GO:0030307|GO:0030516|GO:0048639|GO:0048675|GO:0050772
61	GluNeu	TRUE	0.00320352	123	81	7	0.0864198	0.0569106	GO:0048675	GO:BP	axon extension	18123	15021	GO:0007409|GO:1990138
62	GluNeu	TRUE	0.00351433	2621	81	29	0.358025	0.0110645	GO:0050793	GO:BP	regulation of developmental process	18123	15370	GO:0032502|GO:0050789
63	GluNeu	TRUE	0.00355981	772	81	15	0.185185	0.0194301	GO:0007420	GO:BP	brain development	18123	3307	GO:0007417|GO:0048513|GO:0060322
64	GluNeu	TRUE	0.00472312	2816	81	30	0.37037	0.0106534	GO:0009653	GO:BP	anatomical structure morphogenesis	18123	4034	GO:0032502|GO:0048856
65	GluNeu	TRUE	0.0050848	84	81	6	0.0740741	0.0714286	GO:0050772	GO:BP	positive regulation of axonogenesis	18123	15355	GO:0007409|GO:0031346|GO:0050769|GO:0050770
66	GluNeu	TRUE	0.00705456	816	81	15	0.185185	0.0183824	GO:0060322	GO:BP	head development	18123	17147	GO:0048856
67	GluNeu	TRUE	0.00799124	1052	81	17	0.209877	0.0161597	GO:0007417	GO:BP	central nervous system development	18123	3304	GO:0007399|GO:0048731
68	GluNeu	TRUE	0.00859521	272	81	9	0.111111	0.0330882	GO:0045927	GO:BP	positive regulation of growth	18123	13679	GO:0040007|GO:0040008|GO:0048518
69	GluNeu	TRUE	0.00974355	1189	81	18	0.222222	0.0151388	GO:0051130	GO:BP	positive regulation of cellular component organization	18123	15646	GO:0016043|GO:0048522|GO:0051128
70	GluNeu	TRUE	0.0115237	149	81	7	0.0864198	0.0469799	GO:0048813	GO:BP	dendrite morphogenesis	18123	15149	GO:0016358|GO:0048667|GO:0048812
71	GluNeu	TRUE	0.0150031	1354	81	19	0.234568	0.0140325	GO:0051094	GO:BP	positive regulation of developmental process	18123	15617	GO:0032502|GO:0048518|GO:0050793
72	GluNeu	TRUE	0.017682	104	81	6	0.0740741	0.0576923	GO:0060079	GO:BP	excitatory postsynaptic potential	18123	16942	GO:0060078|GO:0099565
73	GluNeu	TRUE	0.0224121	479	81	11	0.135802	0.0229645	GO:0007409	GO:BP	axonogenesis	18123	3297	GO:0048667|GO:0048812|GO:0061564
74	GluNeu	TRUE	0.0244337	110	81	6	0.0740741	0.0545455	GO:0099565	GO:BP	chemical synaptic transmission, postsynaptic	18123	22418	GO:0007268|GO:0050877|GO:1905114
75	GluNeu	TRUE	0.0260582	236	81	8	0.0987654	0.0338983	GO:0048588	GO:BP	developmental cell growth	18123	14945	GO:0016049|GO:0048468|GO:0048589
76	GluNeu	TRUE	0.027707	238	81	8	0.0987654	0.0336134	GO:0060560	GO:BP	developmental growth involved in morphogenesis	18123	17373	GO:0009653|GO:0048589
77	GluNeu	TRUE	0.0283643	589	81	12	0.148148	0.0203735	GO:0007610	GO:BP	behavior	18123	3483	GO:0008150
78	GluNeu	TRUE	0.030966	2439	81	26	0.320988	0.0106601	GO:0051128	GO:BP	regulation of cellular component organization	18123	15644	GO:0016043|GO:0050794
79	GluNeu	TRUE	0.0333905	1048	81	16	0.197531	0.0152672	GO:0022603	GO:BP	regulation of anatomical structure morphogenesis	18123	7618	GO:0009653|GO:0050793
80	GluNeu	TRUE	0.0362596	247	81	8	0.0987654	0.0323887	GO:0016358	GO:BP	dendrite development	18123	5826	GO:0031175|GO:0048856
81	GluNeu	TRUE	0.037384	5095	81	41	0.506173	0.00804711	GO:0048731	GO:BP	system development	18123	15076	GO:0007275|GO:0048856
82	GluNeu	TRUE	0.0395303	509	81	11	0.135802	0.021611	GO:0060284	GO:BP	regulation of cell development	18123	17111	GO:0045595|GO:0048468
83	GluNeu	TRUE	0.0430038	1735	81	21	0.259259	0.0121037	GO:0007267	GO:BP	cell-cell signaling	18123	3171	GO:0007154|GO:0023052
84	GluNeu	TRUE	0.0472469	620	81	12	0.148148	0.0193548	GO:0034762	GO:BP	regulation of transmembrane transport	18123	10068	GO:0050794|GO:0051049|GO:0055085
85	GluNeu	TRUE	0.0481875	520	81	11	0.135802	0.0211538	GO:0034765	GO:BP	regulation of ion transmembrane transport	18123	10071	GO:0034220|GO:0034762|GO:0043269
86	GluNeu	TRUE	0.0491814	338	81	9	0.111111	0.0266272	GO:0048638	GO:BP	regulation of developmental growth	18123	14984	GO:0040008|GO:0048589|GO:0050793
87	GluNeu	TRUE	4.94386e-08	1348	87	26	0.298851	0.0192878	GO:0045202	GO:CC	synapse	18964	2447	GO:0030054
88	GluNeu	TRUE	9.27706e-08	2107	87	32	0.367816	0.0151875	GO:0030054	GO:CC	cell junction	18964	1026	GO:0110165
89	GluNeu	TRUE	3.47389e-07	302	87	13	0.149425	0.0430464	GO:0034702	GO:CC	ion channel complex	18964	1770	GO:1902495
90	GluNeu	TRUE	8.44818e-07	325	87	13	0.149425	0.04	GO:1902495	GO:CC	transmembrane transporter complex	18964	4002	GO:0016021|GO:0098796|GO:1990351
91	GluNeu	TRUE	1.45325e-06	340	87	13	0.149425	0.0382353	GO:1990351	GO:CC	transporter complex	18964	4256	GO:0032991
92	GluNeu	TRUE	0.000244476	1384	87	21	0.241379	0.0151734	GO:0043005	GO:CC	neuron projection	18964	2094	GO:0120025
93	GluNeu	TRUE	0.000292441	227	87	9	0.103448	0.0396476	GO:0034703	GO:CC	cation channel complex	18964	1771	GO:0034702
94	GluNeu	TRUE	0.000427496	384	87	11	0.126437	0.0286458	GO:0097060	GO:CC	synaptic membrane	18964	3247	GO:0045202|GO:0098590
95	GluNeu	TRUE	0.000522313	661	87	14	0.16092	0.02118	GO:0030424	GO:CC	axon	18964	1099	GO:0043005
96	GluNeu	TRUE	0.000709677	47	87	5	0.0574713	0.106383	GO:0008328	GO:CC	ionotropic glutamate receptor complex	18964	621	GO:0005887|GO:0034702|GO:0098878
97	GluNeu	TRUE	0.000875888	49	87	5	0.0574713	0.102041	GO:0098878	GO:CC	neurotransmitter receptor complex	18964	3666	GO:0098802
98	GluNeu	TRUE	0.00150543	354	87	10	0.114943	0.0282486	GO:0098978	GO:CC	glutamatergic synapse	18964	3698	GO:0045202
99	GluNeu	TRUE	0.0020357	641	87	13	0.149425	0.0202808	GO:0098794	GO:CC	postsynapse	18964	3626	GO:0045202|GO:0110165
100	GluNeu	TRUE	0.00314575	997	87	16	0.183908	0.0160481	GO:0099512	GO:CC	supramolecular fiber	18964	3781	GO:0099081
101	GluNeu	TRUE	0.00335134	166	87	7	0.0804598	0.0421687	GO:0099240	GO:CC	intrinsic component of synaptic membrane	18964	3775	GO:0031226|GO:0097060
102	GluNeu	TRUE	0.00347519	1005	87	16	0.183908	0.0159204	GO:0099081	GO:CC	supramolecular polymer	18964	3751	GO:0099080
103	GluNeu	TRUE	0.00764971	1725	87	21	0.241379	0.0121739	GO:0031226	GO:CC	intrinsic component of plasma membrane	18964	1239	GO:0005886|GO:0031224
104	GluNeu	TRUE	0.00970406	2337	87	25	0.287356	0.0106975	GO:0042995	GO:CC	cell projection	18964	2093	GO:0110165
105	GluNeu	TRUE	0.0125061	1643	87	20	0.229885	0.0121729	GO:0005887	GO:CC	integral component of plasma membrane	18964	516	GO:0016021|GO:0031226
106	GluNeu	TRUE	0.0137518	2234	87	24	0.275862	0.0107431	GO:0120025	GO:CC	plasma membrane bounded cell projection	18964	3860	GO:0042995
107	GluNeu	TRUE	0.02115	152	87	6	0.0689655	0.0394737	GO:0099699	GO:CC	integral component of synaptic membrane	18964	3798	GO:0005887|GO:0099240
108	GluNeu	TRUE	0.0222572	49	87	4	0.045977	0.0816327	GO:0060076	GO:CC	excitatory synapse	18964	2577	GO:0045202
109	GluNeu	TRUE	0.02305	696	87	12	0.137931	0.0172414	GO:0098797	GO:CC	plasma membrane protein complex	18964	3628	GO:0005886|GO:0098796
110	GluNeu	TRUE	0.00472125	723	89	14	0.157303	0.0193638	GO:0005509	GO:MF	calcium ion binding	18679	1877	GO:0046872
111	GluNeu	TRUE	1.01774e-05	100	30	9	0.3	0.09	HP:0200134	HP	Epileptic encephalopathy	4511	15202	HP:0001298
112	GluNeu	TRUE	0.00426214	260	30	10	0.333333	0.0384615	HP:0001298	HP	Encephalopathy	4511	989	HP:0012638
113	GluNeu	TRUE	0.00488527	330	30	11	0.366667	0.0333333	HP:0001336	HP	Myoclonus	4511	1013	HP:0004305
114	GluNeu	TRUE	0.00580067	269	30	10	0.333333	0.0371747	HP:0011182	HP	Interictal epileptiform activity	4511	7632	HP:0025373
115	GluNeu	TRUE	0.00599835	270	30	10	0.333333	0.037037	HP:0025373	HP	Interictal EEG abnormality	4511	9848	HP:0002353
116	GluNeu	TRUE	0.00802463	74	30	6	0.2	0.0810811	HP:0010818	HP	Generalized tonic seizure	4511	7284	HP:0032677|HP:0032792
117	GluNeu	TRUE	0.0143807	233	30	9	0.3	0.0386266	HP:0011198	HP	EEG with generalized epileptiform discharges	4511	7648	HP:0011182
118	GluNeu	TRUE	0.0168148	84	30	6	0.2	0.0714286	HP:0032792	HP	Tonic seizure	4511	12759	HP:0020219
119	GluNeu	TRUE	0.0168306	303	30	10	0.333333	0.0330033	HP:0020219	HP	Motor seizure	4511	9498	HP:0001250
120	GluNeu	TRUE	0.0169069	8	30	3	0.1	0.375	HP:0002546	HP	Incomprehensible speech	4511	1851	HP:0002167
121	GluNeu	TRUE	0.0180592	540	30	13	0.433333	0.0240741	HP:0000729	HP	Autistic behavior	4511	570	HP:0000708
122	GluNeu	TRUE	0.0183498	181	30	8	0.266667	0.0441989	HP:0032677	HP	Generalized-onset motor seizure	4511	12648	HP:0002197|HP:0020219
123	GluNeu	TRUE	0.0228447	387	30	11	0.366667	0.0284238	HP:0010864	HP	Intellectual disability, severe	4511	7328	HP:0001249
124	GluNeu	TRUE	0.0498111	40	35	3	0.0857143	0.075	KEGG:05033	KEGG	Nicotine addiction	8000	399	KEGG:00000
125	GluNeu	TRUE	0.00168333	400	45	10	0.222222	0.025	REAC:R-HSA-112316	REAC	Neuronal System	10622	1451	REAC:0000000
126	GluNeu	TRUE	0.017389	49	45	4	0.0888889	0.0816327	REAC:R-HSA-373752	REAC	Netrin-1 signaling	10622	1447	REAC:R-HSA-422475
127	GluNeu	TRUE	0.046488	119	45	5	0.111111	0.0420168	REAC:R-HSA-373760	REAC	L1CAM interactions	10622	1187	REAC:R-HSA-422475
1	Astro	TRUE	0.00304399	1215	54	15	0.277778	0.0123457	GO:0072359	GO:BP	circulatory system development	18123	20273	GO:0048731
2	Astro	TRUE	0.00442734	1427	54	16	0.296296	0.0112123	GO:0030182	GO:BP	neuron differentiation	18123	7753	GO:0030154|GO:0048699
3	Astro	TRUE	0.00980853	2319	54	20	0.37037	0.00862441	GO:0006928	GO:BP	movement of cell or subcellular component	18123	2879	GO:0009987
4	Astro	TRUE	0.0159578	1576	54	16	0.296296	0.0101523	GO:0048699	GO:BP	generation of neurons	18123	15044	GO:0022008
5	Astro	TRUE	0.0187324	1596	54	16	0.296296	0.0100251	GO:0120036	GO:BP	plasma membrane bounded cell projection organization	18123	22821	GO:0030030
6	Astro	TRUE	0.0256156	1636	54	16	0.296296	0.00977995	GO:0030030	GO:BP	cell projection organization	18123	7699	GO:0016043
7	Astro	TRUE	0.026802	1840	54	17	0.314815	0.00923913	GO:0051674	GO:BP	localization of cell	18123	16076	GO:0009987|GO:0051179
8	Astro	TRUE	0.026802	1840	54	17	0.314815	0.00923913	GO:0048870	GO:BP	cell motility	18123	15204	GO:0006928|GO:0040011|GO:0051674
9	Astro	TRUE	0.0279591	2484	54	20	0.37037	0.00805153	GO:0007399	GO:BP	nervous system development	18123	3289	GO:0048731
10	Astro	TRUE	0.0307605	1660	54	16	0.296296	0.00963855	GO:0016477	GO:BP	cell migration	18123	5837	GO:0048870
11	Astro	TRUE	0.0408154	1698	54	16	0.296296	0.00942285	GO:0022008	GO:BP	neurogenesis	18123	7567	GO:0007399|GO:0030154
12	Astro	TRUE	0.00839188	58	32	4	0.125	0.0689655	REAC:R-HSA-3000171	REAC	Non-integrin membrane-ECM interactions	10622	1464	REAC:R-HSA-1474244
13	Astro	TRUE	0.0235589	486	32	8	0.25	0.0164609	REAC:R-HSA-9006934	REAC	Signaling by Receptor Tyrosine Kinases	10622	2091	REAC:R-HSA-162582
14	Astro	TRUE	0.0311831	30	32	3	0.09375	0.1	REAC:R-HSA-8874081	REAC	MET activates PTK2 signaling	10622	1247	REAC:R-HSA-8875878
15	Astro	TRUE	0.0452363	89	32	4	0.125	0.0449438	REAC:R-HSA-442755	REAC	Activation of NMDA receptors and postsynaptic events	10622	83	REAC:R-HSA-112314
