## Supplementary material for "The Alzheimer’s disease risk gene BIN1 modulates neural network activity via the regulation of L-type calcium channel expression in human-induced neurons": Sup. Table 3

### Sheet: Planilha1
gene	type	study
ACAN	SRGs	tyssowski_2018
ACSL4	dPRGs	tyssowski_2018
ADCYAP1	dPRGs	tyssowski_2018
ADM	dPRGs	tyssowski_2018
ALPK1	dPRGs	tyssowski_2018
AMIGO3	rPRGs	tyssowski_2018
ARC	rPRGs	tyssowski_2018
AREG	dPRGs	tyssowski_2018
ATF3	dPRGs	tyssowski_2018
ATP10D	dPRGs	tyssowski_2018
BAZ1A	dPRGs	tyssowski_2018
BDNF	dPRGs	tyssowski_2018
BMP3	SRGs	tyssowski_2018
BRINP1	dPRGs	tyssowski_2018
BTG2	rPRGs	tyssowski_2018
BVES	dPRGs	tyssowski_2018
CARTPT	dPRGs	tyssowski_2018
CCDC184	dPRGs	tyssowski_2018
CD109	SRGs	tyssowski_2018
CDKN1A	dPRGs	tyssowski_2018
CHAC1	SRGs	tyssowski_2018
CHML	dPRGs	tyssowski_2018
CHRM2	dPRGs	tyssowski_2018
CHST8	dPRGs	tyssowski_2018
COQ10B	dPRGs	tyssowski_2018
CORT	dPRGs	tyssowski_2018
CREM	dPRGs	tyssowski_2018
CRHBP	dPRGs	tyssowski_2018
CSRNP1	dPRGs	tyssowski_2018
CYSTM1	dPRGs	tyssowski_2018
DENND2C	SRGs	tyssowski_2018
DMXL1	dPRGs	tyssowski_2018
DUSP1	rPRGs	tyssowski_2018
DUSP14	dPRGs	tyssowski_2018
DUSP4	dPRGs	tyssowski_2018
DUSP5	rPRGs	tyssowski_2018
EGR1	rPRGs	tyssowski_2018
EGR2	rPRGs	tyssowski_2018
EGR3	rPRGs	tyssowski_2018
EGR4	rPRGs	tyssowski_2018
ELL2	dPRGs	tyssowski_2018
EPRS1	dPRGs	tyssowski_2018
ERRFI1	dPRGs	tyssowski_2018
FAM126B	dPRGs	tyssowski_2018
FBXO33	dPRGs	tyssowski_2018
FEZF2	SRGs	tyssowski_2018
FNDC9	dPRGs	tyssowski_2018
FOS	rPRGs	tyssowski_2018
FOSB	rPRGs	tyssowski_2018
FOSL2	dPRGs	tyssowski_2018
GADD45G	rPRGs	tyssowski_2018
GCH1	dPRGs	tyssowski_2018
GEM	dPRGs	tyssowski_2018
GMEB2	dPRGs	tyssowski_2018
GPER1	SRGs	tyssowski_2018
GPR22	dPRGs	tyssowski_2018
GPR26	dPRGs	tyssowski_2018
GPR3	SRGs	tyssowski_2018
GPR63	SRGs	tyssowski_2018
GPRC5A	dPRGs	tyssowski_2018
HCRTR2	dPRGs	tyssowski_2018
HDAC9	SRGs	tyssowski_2018
HERPUD1	dPRGs	tyssowski_2018
HSD17B12	dPRGs	tyssowski_2018
HSPB3	SRGs	tyssowski_2018
HUNK	SRGs	tyssowski_2018
IER2	rPRGs	tyssowski_2018
JUNB	rPRGs	tyssowski_2018
KCNA1	SRGs	tyssowski_2018
KCNA4	SRGs	tyssowski_2018
KCNF1	dPRGs	tyssowski_2018
KCNH8	SRGs	tyssowski_2018
KCNJ3	dPRGs	tyssowski_2018
KCNJ4	SRGs	tyssowski_2018
KCNS2	dPRGs	tyssowski_2018
KITLG	dPRGs	tyssowski_2018
KLF14	dPRGs	tyssowski_2018
KLF4	rPRGs	tyssowski_2018
KLHL4	SRGs	tyssowski_2018
LIPG	dPRGs	tyssowski_2018
MAFF	rPRGs	tyssowski_2018
MAML3	dPRGs	tyssowski_2018
MBNL2	dPRGs	tyssowski_2018
MCTP2	dPRGs	tyssowski_2018
MEOX1	SRGs	tyssowski_2018
MFAP3L	SRGs	tyssowski_2018
MLF1	dPRGs	tyssowski_2018
MPP7	dPRGs	tyssowski_2018
MSANTD1	dPRGs	tyssowski_2018
MTHFD2	dPRGs	tyssowski_2018
NAP1L5	dPRGs	tyssowski_2018
NEFL	dPRGs	tyssowski_2018
NPAS4	rPRGs	tyssowski_2018
NPBWR1	dPRGs	tyssowski_2018
NPPC	dPRGs	tyssowski_2018
NPTX2	SRGs	tyssowski_2018
NR4A1	rPRGs	tyssowski_2018
NR4A2	dPRGs	tyssowski_2018
NR4A3	dPRGs	tyssowski_2018
NRN1	dPRGs	tyssowski_2018
OMG	SRGs	tyssowski_2018
OSGIN2	dPRGs	tyssowski_2018
PALMD	SRGs	tyssowski_2018
PAM	dPRGs	tyssowski_2018
PARD6A	dPRGs	tyssowski_2018
PAX1	dPRGs	tyssowski_2018
PCDH20	dPRGs	tyssowski_2018
PCDH8	dPRGs	tyssowski_2018
PCSK1	dPRGs	tyssowski_2018
PEG10	dPRGs	tyssowski_2018
PER1	dPRGs	tyssowski_2018
PER2	dPRGs	tyssowski_2018
PGAP1	dPRGs	tyssowski_2018
PLAGL1	dPRGs	tyssowski_2018
PNOC	SRGs	tyssowski_2018
POPDC3	dPRGs	tyssowski_2018
POU3F1	dPRGs	tyssowski_2018
PPP1R15A	rPRGs	tyssowski_2018
PROK2	dPRGs	tyssowski_2018
PTGER4	dPRGs	tyssowski_2018
PTGS2	dPRGs	tyssowski_2018
PTHLH	SRGs	tyssowski_2018
RAB39A	SRGs	tyssowski_2018
RASGRP1	dPRGs	tyssowski_2018
REL	dPRGs	tyssowski_2018
REM2	dPRGs	tyssowski_2018
RGS2	dPRGs	tyssowski_2018
RGS4	dPRGs	tyssowski_2018
RHEB	dPRGs	tyssowski_2018
RNF128	dPRGs	tyssowski_2018
SCG2	dPRGs	tyssowski_2018
SEMA3E	SRGs	tyssowski_2018
SERPINB2	SRGs	tyssowski_2018
SERTAD1	dPRGs	tyssowski_2018
SIK1B	dPRGs	tyssowski_2018
SIK1	dPRGs	tyssowski_2018
SLC40A1	dPRGs	tyssowski_2018
SLC6A17	dPRGs	tyssowski_2018
SLC7A1	dPRGs	tyssowski_2018
SLITRK4	SRGs	tyssowski_2018
SOSTDC1	SRGs	tyssowski_2018
SOWAHB	SRGs	tyssowski_2018
SPRED3	SRGs	tyssowski_2018
SPTY2D1	dPRGs	tyssowski_2018
SSTR2	dPRGs	tyssowski_2018
STAC	SRGs	tyssowski_2018
STARD4	dPRGs	tyssowski_2018
STC1	SRGs	tyssowski_2018
STC2	SRGs	tyssowski_2018
STK40	dPRGs	tyssowski_2018
SULT2B1	dPRGs	tyssowski_2018
SV2C	dPRGs	tyssowski_2018
TAC1	dPRGs	tyssowski_2018
TACR3	dPRGs	tyssowski_2018
TBC1D8B	dPRGs	tyssowski_2018
TEC	dPRGs	tyssowski_2018
TIPARP	dPRGs	tyssowski_2018
TLL1	SRGs	tyssowski_2018
TNN	dPRGs	tyssowski_2018
TRIP10	SRGs	tyssowski_2018
WDR90	dPRGs	tyssowski_2018
ZDBF2	dPRGs	tyssowski_2018
C9orf64	LRINs	hrvatin_2018
ACSL4	ERINs	hrvatin_2018
ADAL	ERINs	hrvatin_2018
ADRB1	ERENs	hrvatin_2018
ALCAM	ERINs	hrvatin_2018
ANKRD33B	ERENs	hrvatin_2018
ANKRD46	LRINs	hrvatin_2018
ARC	ERINs	hrvatin_2018
ARC	ERENs	hrvatin_2018
ARIH1	LRINs	hrvatin_2018
ARL4D	ERENs	hrvatin_2018
ARL5B	ERENs	hrvatin_2018
ATXN1	LRENs	hrvatin_2018
BAIAP2	LRINs	hrvatin_2018
BDNF	LRENs	hrvatin_2018
BEX1	LRINs	hrvatin_2018
BEX2	LRINs	hrvatin_2018
BHLHE40	ERENs	hrvatin_2018
C1QB	ERINs	hrvatin_2018
CAMK1G	ERENs	hrvatin_2018
CAMK1G	LRENs	hrvatin_2018
CA12	LRENs	hrvatin_2018
CBLN2	LRENs	hrvatin_2018
CBLN4	LRENs	hrvatin_2018
CCNC	LRINs	hrvatin_2018
CCNT1	ERINs	hrvatin_2018
CDC42EP3	ERENs	hrvatin_2018
CDK5R1	LRINs	hrvatin_2018
CDKN1A	ERINs	hrvatin_2018
CDKN1A	LRENs	hrvatin_2018
CENPA	LRINs	hrvatin_2018
CENPB	ERINs	hrvatin_2018
CHP1	LRINs	hrvatin_2018
CHRAC1	ERINs	hrvatin_2018
CHUK	ERENs	hrvatin_2018
CITED2	ERENs	hrvatin_2018
COL14A1	LRINs	hrvatin_2018
COPB2	LRINs	hrvatin_2018
CPEB1	ERINs	hrvatin_2018
CPNE8	ERINs	hrvatin_2018
CREM	ERENs	hrvatin_2018
CREM	LRENs	hrvatin_2018
CRH	ERINs	hrvatin_2018
CRH	LRINs	hrvatin_2018
CRH	LRENs	hrvatin_2018
CRHBP	LRINs	hrvatin_2018
CSF1R	ERINs	hrvatin_2018
CTSB	ERINs	hrvatin_2018
CXCL14	LRINs	hrvatin_2018
CYP51A1	ERENs	hrvatin_2018
DLX2	ERINs	hrvatin_2018
DNAJB1	ERENs	hrvatin_2018
DNAJB14	LRINs	hrvatin_2018
DNAJB5	ERENs	hrvatin_2018
DOT1L	LRENs	hrvatin_2018
DRG1	ERENs	hrvatin_2018
DUSP1	ERINs	hrvatin_2018
DUSP1	ERENs	hrvatin_2018
DUSP14	ERENs	hrvatin_2018
DUSP6	ERENs	hrvatin_2018
EEF1E1	LRINs	hrvatin_2018
EEF1E1-BLOC1S5	LRINs	hrvatin_2018
EGLN1	LRENs	hrvatin_2018
EGR1	ERINs	hrvatin_2018
EGR1	ERENs	hrvatin_2018
EGR2	ERENs	hrvatin_2018
EGR4	ERINs	hrvatin_2018
EGR4	ERENs	hrvatin_2018
ELAVL4	ERINs	hrvatin_2018
ELOVL4	LRINs	hrvatin_2018
ENO1	LRINs	hrvatin_2018
ETV5	LRINs	hrvatin_2018
ETV5	LRENs	hrvatin_2018
FAM214A	ERINs	hrvatin_2018
FAM214A	LRINs	hrvatin_2018
FAM76A	LRINs	hrvatin_2018
FBXO33	ERENs	hrvatin_2018
FMNL1	LRENs	hrvatin_2018
FOS	ERINs	hrvatin_2018
FOS	ERENs	hrvatin_2018
FOSB	ERINs	hrvatin_2018
FOSB	ERENs	hrvatin_2018
FOSL2	ERINs	hrvatin_2018
FOSL2	ERENs	hrvatin_2018
FRMD6	ERENs	hrvatin_2018
GABRA4	LRINs	hrvatin_2018
GABRB1	LRINs	hrvatin_2018
GADD45A	ERENs	hrvatin_2018
GADD45B	ERENs	hrvatin_2018
GADD45G	ERINs	hrvatin_2018
GADD45G	ERENs	hrvatin_2018
GARS1	LRINs	hrvatin_2018
GFOD1	LRINs	hrvatin_2018
GFOD1	ERENs	hrvatin_2018
GLUL	ERINs	hrvatin_2018
C11orf96	ERENs	hrvatin_2018
GPD1	ERINs	hrvatin_2018
GPHN	LRINs	hrvatin_2018
GPT2	ERINs	hrvatin_2018
GRM1	LRINs	hrvatin_2018
GTF3C1	ERINs	hrvatin_2018
HCN1	LRINs	hrvatin_2018
HIVEP3	ERENs	hrvatin_2018
HMCES	ERINs	hrvatin_2018
HOMER1	LRINs	hrvatin_2018
HOMER1	ERENs	hrvatin_2018
HOMER1	LRENs	hrvatin_2018
HRH3	LRENs	hrvatin_2018
HSD17B12	LRENs	hrvatin_2018
HSPA5	LRINs	hrvatin_2018
HSPA8	LRENs	hrvatin_2018
HSPH1	LRENs	hrvatin_2018
HTATSF1	ERINs	hrvatin_2018
HUNK	LRINs	hrvatin_2018
IER5	LRENs	hrvatin_2018
IFRD1	ERINs	hrvatin_2018
IFRD1	ERENs	hrvatin_2018
IGF1	LRINs	hrvatin_2018
IGFBP5	LRINs	hrvatin_2018
INA	LRENs	hrvatin_2018
INHBA	LRENs	hrvatin_2018
IQGAP2	LRENs	hrvatin_2018
IRS2	ERENs	hrvatin_2018
ISY1-RAB43	LRINs	hrvatin_2018
ISY1	LRINs	hrvatin_2018
ITGAV	LRINs	hrvatin_2018
JARID2	LRINs	hrvatin_2018
JUNB	ERINs	hrvatin_2018
JUNB	ERENs	hrvatin_2018
KCTD12	ERINs	hrvatin_2018
KDM7A	ERENs	hrvatin_2018
KEAP1	ERINs	hrvatin_2018
KLF10	ERENs	hrvatin_2018
KRAS	ERINs	hrvatin_2018
LGI1	LRINs	hrvatin_2018
LIG3	ERINs	hrvatin_2018
LLPH	LRINs	hrvatin_2018
LRRK2	ERENs	hrvatin_2018
LRRK2	LRENs	hrvatin_2018
MAPK4	LRENs	hrvatin_2018
MAPK6	LRENs	hrvatin_2018
MBP	LRINs	hrvatin_2018
MDM2	LRINs	hrvatin_2018
MEST	ERENs	hrvatin_2018
MIDN	ERINs	hrvatin_2018
MIDN	ERENs	hrvatin_2018
MKNK1	LRINs	hrvatin_2018
NAB2	ERENs	hrvatin_2018
NEFL	LRENs	hrvatin_2018
NGEF	LRINs	hrvatin_2018
NLK	LRINs	hrvatin_2018
NOCT	ERINs	hrvatin_2018
NPAS4	ERENs	hrvatin_2018
NPTX2	LRENs	hrvatin_2018
NPY	LRINs	hrvatin_2018
NR4A1	ERINs	hrvatin_2018
NR4A1	ERENs	hrvatin_2018
NR4A2	ERINs	hrvatin_2018
NR4A2	ERENs	hrvatin_2018
NR4A3	ERINs	hrvatin_2018
NR4A3	ERENs	hrvatin_2018
NRDC	ERINs	hrvatin_2018
NRDC	LRINs	hrvatin_2018
NRN1	LRENs	hrvatin_2018
NRP1	LRENs	hrvatin_2018
NTRK2	LRENs	hrvatin_2018
NTRK3	ERINs	hrvatin_2018
OSBPL3	LRINs	hrvatin_2018
P4HA1	ERENs	hrvatin_2018
PAM	LRINs	hrvatin_2018
PAQR8	ERINs	hrvatin_2018
PCDH17	LRINs	hrvatin_2018
PCGF2	LRENs	hrvatin_2018
PDE10A	LRENs	hrvatin_2018
PDLIM1	LRENs	hrvatin_2018
PENK	LRENs	hrvatin_2018
PER1	ERINs	hrvatin_2018
PER1	ERENs	hrvatin_2018
PHF21B	ERENs	hrvatin_2018
PHF21B	LRENs	hrvatin_2018
PHLDA1	ERENs	hrvatin_2018
PIM1	ERENs	hrvatin_2018
PIM1	LRENs	hrvatin_2018
PIM3	ERENs	hrvatin_2018
PLP1	ERINs	hrvatin_2018
PLP1	LRINs	hrvatin_2018
PLPP4	ERINs	hrvatin_2018
PLPPR4	LRINs	hrvatin_2018
POU3F3	LRINs	hrvatin_2018
PPME1	LRENs	hrvatin_2018
PRICKLE2	ERINs	hrvatin_2018
PRKG2	LRENs	hrvatin_2018
PRPSAP2	ERINs	hrvatin_2018
PRRC2A	ERINs	hrvatin_2018
PTGS2	ERENs	hrvatin_2018
PTGS2	LRENs	hrvatin_2018
PWP1	LRINs	hrvatin_2018
R3HDM1	LRENs	hrvatin_2018
RAP1A	LRINs	hrvatin_2018
RASL10A	LRENs	hrvatin_2018
RCAN2	LRENs	hrvatin_2018
RHEB	LRENs	hrvatin_2018
RND1	LRINs	hrvatin_2018
RND3	LRENs	hrvatin_2018
RPRM	LRENs	hrvatin_2018
RPS29	ERINs	hrvatin_2018
RUSC1	LRINs	hrvatin_2018
SAT1	ERENs	hrvatin_2018
SCCPDH	LRINs	hrvatin_2018
SCG2	ERINs	hrvatin_2018
SCG2	LRINs	hrvatin_2018
SCG2	LRENs	hrvatin_2018
SCN3B	ERENs	hrvatin_2018
SERPINE2	LRINs	hrvatin_2018
SERPINI1	ERINs	hrvatin_2018
SERTAD1	ERENs	hrvatin_2018
SGK1	ERENs	hrvatin_2018
SGSM1	LRENs	hrvatin_2018
SH2D3C	LRENs	hrvatin_2018
SND1	ERINs	hrvatin_2018
SNX19	ERINs	hrvatin_2018
SOCS2	ERINs	hrvatin_2018
SOX2	LRINs	hrvatin_2018
SPRY2	ERINs	hrvatin_2018
SPRY2	ERENs	hrvatin_2018
SSH1	ERINs	hrvatin_2018
STK40	ERENs	hrvatin_2018
STRN4	LRINs	hrvatin_2018
SYN2	LRINs	hrvatin_2018
SYT4	ERINs	hrvatin_2018
TBC1D10B	LRINs	hrvatin_2018
TCOF1	ERINs	hrvatin_2018
TFRC	ERENs	hrvatin_2018
TIMP2	ERINs	hrvatin_2018
TIPARP	ERINs	hrvatin_2018
TIPARP	ERENs	hrvatin_2018
TMTC4	LRINs	hrvatin_2018
TNFAIP6	ERENs	hrvatin_2018
TPBG	LRENs	hrvatin_2018
TPT1	LRENs	hrvatin_2018
TRIB1	ERENs	hrvatin_2018
TSNAX	LRENs	hrvatin_2018
TUBB	ERINs	hrvatin_2018
UBE2G1	ERINs	hrvatin_2018
UBFD1	ERINs	hrvatin_2018
UBXN2B	LRINs	hrvatin_2018
UCKL1	LRINs	hrvatin_2018
USP1	ERINs	hrvatin_2018
USP6	LRINs	hrvatin_2018
USP32	LRINs	hrvatin_2018
VGF	LRINs	hrvatin_2018
VGF	LRENs	hrvatin_2018
VTA1	ERINs	hrvatin_2018
ZDBF2	ERENs	hrvatin_2018
ZDBF2	LRENs	hrvatin_2018
ZKSCAN1	ERINs	hrvatin_2018
ZMIZ2	ERINs	hrvatin_2018
