## Supplementary material for "The Alzheimer’s disease risk gene BIN1 modulates neural network activity via the regulation of L-type calcium channel expression in human-induced neurons": Sup. Table 9

### Sheet: ASCL1- hiNs and SFG
res_go_enrichment_common_DEGs_GluNeu_ASCL1hiNs_KOBIN1_and_AD_brains_SFG6
ID	Description	GeneRatio	BgRatio	pvalue	p.adjust	qvalue	geneID	Count
GO:0008066	glutamate receptor activity	6/97	27/18352	5.04526955485372e-09	1.85665919618617e-06	1.53482410668708e-06	GRM7/GRM5/GRIA1/GRID2/GRIK2/GRIA4	6
GO:0098960	postsynaptic neurotransmitter receptor activity	6/97	65/18352	1.19772628973474e-06	0.000149237344818662	0.000123368400036022	CHRM3/GRM5/GRIA1/GRID2/GRIK2/GABRB3	6
GO:0022836	gated channel activity	11/97	337/18352	1.65638186612562e-06	0.000149237344818662	0.000123368400036022	CACNA2D3/KCNH7/RYR2/CACNA2D1/GRIA1/GRID2/GRIK2/GRIA4/GABRB3/KCNIP4/CACNB2	11
GO:0030594	neurotransmitter receptor activity	7/97	111/18352	2.00840789567394e-06	0.000149237344818662	0.000123368400036022	CHRM3/GRM5/GRIA1/GRID2/GRIK2/GRIA4/GABRB3	7
GO:0004970	ionotropic glutamate receptor activity	4/97	19/18352	2.67448736342262e-06	0.000149237344818662	0.000123368400036022	GRIA1/GRID2/GRIK2/GRIA4	4
GO:0030296	protein tyrosine kinase activator activity	4/97	19/18352	2.67448736342262e-06	0.000149237344818662	0.000123368400036022	NRG3/GRM5/EFNA5/NRG1	4
GO:0005216	ion channel activity	12/97	431/18352	2.83875384165933e-06	0.000149237344818662	0.000123368400036022	CACNA2D3/KCNH7/RYR2/CACNA2D1/GPM6A/GRIA1/GRID2/GRIK2/GRIA4/GABRB3/KCNIP4/CACNB2	12
GO:0015267	channel activity	12/97	479/18352	8.3176338638733e-06	0.000347312544388102	0.000287109054142338	CACNA2D3/KCNH7/RYR2/CACNA2D1/GPM6A/GRIA1/GRID2/GRIK2/GRIA4/GABRB3/KCNIP4/CACNB2	12
GO:0022803	passive transmembrane transporter activity	12/97	480/18352	8.49405679210032e-06	0.000347312544388102	0.000287109054142338	CACNA2D3/KCNH7/RYR2/CACNA2D1/GPM6A/GRIA1/GRID2/GRIK2/GRIA4/GABRB3/KCNIP4/CACNB2	12
GO:0005261	cation channel activity	10/97	334/18352	1.07909626779367e-05	0.000397107426548072	0.000328272443570918	CACNA2D3/KCNH7/RYR2/CACNA2D1/GPM6A/GRIA1/GRIK2/GRIA4/KCNIP4/CACNB2	10
GO:0022824	transmitter-gated ion channel activity	5/97	60/18352	1.61321288416493e-05	0.00049471861781058	0.000408963617126023	GRIA1/GRID2/GRIK2/GRIA4/GABRB3	5
GO:0022835	transmitter-gated channel activity	5/97	60/18352	1.61321288416493e-05	0.00049471861781058	0.000408963617126023	GRIA1/GRID2/GRIK2/GRIA4/GABRB3	5
GO:0005509	calcium ion binding	14/97	710/18352	2.11848162651541e-05	0.000599693260428976	0.000495741854301986	TENM2/RYR2/CLSTN2/CDH13/PLCB1/LRP1B/DGKB/SYT1/KCNIP4/ADGRL3/PPP3CA/CDH9/NELL2/PCDH9	14
GO:0005230	extracellular ligand-gated ion channel activity	5/97	74/18352	4.48850508105395e-05	0.00117983562130561	0.00097532178077037	GRIA1/GRID2/GRIK2/GRIA4/GABRB3	5
GO:0015276	ligand-gated ion channel activity	6/97	139/18352	9.51294289168474e-05	0.00218797686508749	0.00180871085243216	RYR2/GRIA1/GRID2/GRIK2/GRIA4/GABRB3	6
GO:0022834	ligand-gated channel activity	6/97	139/18352	9.51294289168474e-05	0.00218797686508749	0.00180871085243216	RYR2/GRIA1/GRID2/GRIK2/GRIA4/GABRB3	6
GO:1904315	transmitter-gated ion channel activity involved in regulation of postsynaptic membrane potential	4/97	47/18352	0.000109884482040962	0.00237867584653377	0.00196635388915406	GRIA1/GRID2/GRIK2/GABRB3	4
GO:0099529	neurotransmitter receptor activity involved in regulation of postsynaptic membrane potential	4/97	50/18352	0.000140170540516026	0.00286570882832764	0.00236896410579716	GRIA1/GRID2/GRIK2/GABRB3	4
GO:0022890	inorganic cation transmembrane transporter activity	11/97	587/18352	0.000269273631483356	0.00521540507294079	0.00431136174507977	CACNA2D3/KCNH7/RYR2/CACNA2D1/GPM6A/GRIA1/GRIK2/GRIA4/KCNIP4/SLC4A10/CACNB2	11
GO:0015318	inorganic molecular entity transmembrane transporter activity	13/97	820/18352	0.000372930919284544	0.00686192891483561	0.00567247556174912	CACNA2D3/KCNH7/RYR2/CACNA2D1/GPM6A/GRIA1/GRID2/GRIK2/GRIA4/GABRB3/KCNIP4/SLC4A10/CACNB2	13
GO:0005262	calcium channel activity	5/97	118/18352	0.000406015789351475	0.00700939035325579	0.0057943758927086	CACNA2D3/RYR2/CACNA2D1/GPM6A/CACNB2	5
GO:0045499	chemorepellent activity	3/97	28/18352	0.000426033209062448	0.00700939035325579	0.0057943758927086	NRG3/EFNA5/NRG1	3
GO:0046873	metal ion transmembrane transporter activity	9/97	428/18352	0.000438086897078487	0.00700939035325579	0.0057943758927086	CACNA2D3/KCNH7/RYR2/CACNA2D1/GPM6A/GRIK2/KCNIP4/SLC4A10/CACNB2	9
GO:0008324	cation transmembrane transporter activity	11/97	635/18352	0.000522791679126488	0.00801613907993949	0.00662661382752435	CACNA2D3/KCNH7/RYR2/CACNA2D1/GPM6A/GRIA1/GRIK2/GRIA4/KCNIP4/SLC4A10/CACNB2	11
GO:0038023	signaling receptor activity	18/97	1479/18352	0.000674120370383117	0.00946625113306951	0.00782536206366445	NRXN3/GRM7/UNC5D/CHRM3/PTPRD/ROBO1/GRM5/GRIA1/GRID2/GRIK2/NR3C1/GRIA4/EPHA6/GABRB3/ADGRL3/ADGRL2/PTPRK/ROBO2	18
GO:0060089	molecular transducer activity	18/97	1479/18352	0.000674120370383117	0.00946625113306951	0.00782536206366445	NRXN3/GRM7/UNC5D/CHRM3/PTPRD/ROBO1/GRM5/GRIA1/GRID2/GRIK2/NR3C1/GRIA4/EPHA6/GABRB3/ADGRL3/ADGRL2/PTPRK/ROBO2	18
GO:0015075	ion transmembrane transporter activity	13/97	876/18352	0.000694534729871948	0.00946625113306951	0.00782536206366445	CACNA2D3/KCNH7/RYR2/CACNA2D1/GPM6A/GRIA1/GRID2/GRIK2/GRIA4/GABRB3/KCNIP4/SLC4A10/CACNB2	13
GO:0015085	calcium ion transmembrane transporter activity	5/97	134/18352	0.000725014317514581	0.00952875960162021	0.00787703525419977	CACNA2D3/RYR2/CACNA2D1/GPM6A/CACNB2	5
GO:0030295	protein kinase activator activity	4/97	82/18352	0.000935733653320884	0.011874137393865	0.00981586300579803	NRG3/GRM5/EFNA5/NRG1	4
GO:0004888	transmembrane signaling receptor activity	16/97	1287/18352	0.00111353923102015	0.0136594145671805	0.0112916785180639	GRM7/UNC5D/CHRM3/PTPRD/ROBO1/GRM5/GRIA1/GRID2/GRIK2/GRIA4/EPHA6/GABRB3/ADGRL3/ADGRL2/PTPRK/ROBO2	16
GO:0008081	phosphoric diester hydrolase activity	4/97	89/18352	0.00127000799046971	0.0146050918904016	0.012073431225189	CHRM3/PLCB1/PDE1A/PDE4D	4
GO:0019209	kinase activator activity	4/97	89/18352	0.00127000799046971	0.0146050918904016	0.012073431225189	NRG3/GRM5/EFNA5/NRG1	4
GO:0005245	voltage-gated calcium channel activity	3/97	44/18352	0.00162016421748532	0.0180672858192302	0.0149354851308854	CACNA2D3/CACNA2D1/CACNB2	3
GO:0072509	divalent inorganic cation transmembrane transporter activity	5/97	162/18352	0.0016896478669498	0.0182879533834566	0.0151179019674455	CACNA2D3/RYR2/CACNA2D1/GPM6A/CACNB2	5
GO:1990782	protein tyrosine kinase binding	4/97	98/18352	0.00181223642910872	0.019054371597486	0.0157514685116518	NRG3/GRM5/DSCAM/NRG1	4
GO:0019900	kinase binding	11/97	753/18352	0.00207058330181572	0.0211659626407829	0.0174970343340568	PRKCB/NRG3/RYR2/GRM5/CADPS/DSCAM/NR3C1/DLG2/NELL2/NRG1/PTPRK	11
GO:0050839	cell adhesion molecule binding	9/97	544/18352	0.00234042380154203	0.0232777286207424	0.0192427447694352	TENM2/NRXN3/PTPRD/CNTN4/CDH13/LRRC4C/DSCAM/CDH9/NRG1	9
GO:0098632	cell-cell adhesion mediator activity	3/97	51/18352	0.0024804768241865	0.0240214597710692	0.0198575568473656	CNTN4/LRRC4C/DSCAM	3
GO:0099094	ligand-gated cation channel activity	4/97	108/18352	0.00258292103977846	0.0243721780163711	0.0201474812549521	RYR2/GRIA1/GRIK2/GRIA4	4
GO:0019901	protein kinase binding	10/97	667/18352	0.00275298030120535	0.0253274187710892	0.020937139659167	PRKCB/NRG3/RYR2/GRM5/CADPS/DSCAM/NR3C1/NELL2/NRG1/PTPRK	10
GO:0042578	phosphoric ester hydrolase activity	7/97	369/18352	0.00342734187720169	0.0301969474007626	0.0249625795160766	CHRM3/PTPRD/PLCB1/PDE1A/PPP3CA/PDE4D/PTPRK	7
GO:0005001	transmembrane receptor protein tyrosine phosphatase activity	2/97	17/18352	0.00357090360158026	0.0301969474007626	0.0249625795160766	PTPRD/PTPRK	2
GO:0019198	transmembrane receptor protein phosphatase activity	2/97	17/18352	0.00357090360158026	0.0301969474007626	0.0249625795160766	PTPRD/PTPRK	2
GO:1902936	phosphatidylinositol bisphosphate binding	4/97	119/18352	0.00366231332693261	0.0301969474007626	0.0249625795160766	FRMPD4/PLEKHA5/PLCB1/SYT1	4
GO:0022857	transmembrane transporter activity	13/97	1064/18352	0.0039029653696147	0.0301969474007626	0.0249625795160766	CACNA2D3/KCNH7/RYR2/CACNA2D1/GPM6A/GRIA1/GRID2/GRIK2/GRIA4/GABRB3/KCNIP4/SLC4A10/CACNB2	13
GO:0005244	voltage-gated ion channel activity	5/97	197/18352	0.00393266176277739	0.0301969474007626	0.0249625795160766	CACNA2D3/KCNH7/CACNA2D1/KCNIP4/CACNB2	5
GO:0022832	voltage-gated channel activity	5/97	197/18352	0.00393266176277739	0.0301969474007626	0.0249625795160766	CACNA2D3/KCNH7/CACNA2D1/KCNIP4/CACNB2	5
GO:0098631	cell adhesion mediator activity	3/97	60/18352	0.00393873226966469	0.0301969474007626	0.0249625795160766	CNTN4/LRRC4C/DSCAM	3
GO:0005516	calmodulin binding	5/97	200/18352	0.00419253005649199	0.0314867563426337	0.0260288117363305	RYR2/PLCB1/PDE1A/SYT1/PPP3CA	5
GO:0044325	ion channel binding	4/97	132/18352	0.00529051717770735	0.0389382064279261	0.0321886203022616	FGF12/RYR2/RIMS2/PDE4D	4
GO:0022843	voltage-gated cation channel activity	4/97	140/18352	0.0065012899512009	0.0460529568191088	0.0380700930226615	CACNA2D3/KCNH7/CACNA2D1/CACNB2	4
GO:0004114	3',5'-cyclic-nucleotide phosphodiesterase activity	2/97	23/18352	0.00650748302878712	0.0460529568191088	0.0380700930226615	PDE1A/PDE4D	2
GO:0008047	enzyme activator activity	8/97	528/18352	0.00686556494022465	0.0476703376981636	0.0394071155456787	NRG3/GRM5/MMP16/PLCB1/EFNA5/RGS6/NRG1/TBC1D19	8
GO:0004112	cyclic-nucleotide phosphodiesterase activity	2/97	25/18352	0.00766366211843398	0.052226438140439	0.0431734571584292	PDE1A/PDE4D	2
GO:0016247	channel regulator activity	4/97	148/18352	0.00788335648144237	0.0527468215485598	0.0436036368064468	PRKCB/FGF12/DPP6/KCNIP4	4
GO:0004435	phosphatidylinositol phospholipase C activity	2/97	26/18352	0.0082739071694781	0.0543713899708561	0.0449466009770521	CHRM3/PLCB1	2
GO:0046875	ephrin receptor binding	2/97	27/18352	0.00890527204051425	0.0574936861563025	0.0475276753408794	ANKS1B/EFNA5	2
GO:0005546	phosphatidylinositol-4,5-bisphosphate binding	3/97	82/18352	0.00937751097148494	0.0586194632458903	0.0484583091477755	FRMPD4/PLCB1/SYT1	3
GO:0003785	actin monomer binding	2/97	28/18352	0.00955752118139516	0.0586194632458903	0.0484583091477755	TMSB4X/TMSB10	2
GO:0004629	phospholipase C activity	2/97	28/18352	0.00955752118139516	0.0586194632458903	0.0484583091477755	CHRM3/PLCB1	2
GO:0030234	enzyme regulator activity	12/97	1063/18352	0.0101532667366955	0.0607677726838392	0.0502342285630135	GRM7/PPP2R2B/NRG3/PHACTR1/GRM5/MMP16/PLCB1/TIMP3/EFNA5/RGS6/NRG1/TBC1D19	12
GO:0030165	PDZ domain binding	3/97	85/18352	0.0103406944852528	0.0607677726838392	0.0502342285630135	GRIA1/GRID2/GRIK2	3
GO:0005215	transporter activity	13/97	1200/18352	0.0104031784757659	0.0607677726838392	0.0502342285630135	CACNA2D3/KCNH7/RYR2/CACNA2D1/GPM6A/GRIA1/GRID2/GRIK2/GRIA4/GABRB3/KCNIP4/SLC4A10/CACNB2	13
GO:1901981	phosphatidylinositol phosphate binding	4/97	179/18352	0.0150204104104549	0.0863673598601154	0.0713963586944318	FRMPD4/PLEKHA5/PLCB1/SYT1	4
GO:0019887	protein kinase regulator activity	4/97	185/18352	0.0167537865632931	0.0948522070044904	0.0784104342800279	NRG3/GRM5/EFNA5/NRG1	4
GO:0008144	drug binding	3/97	104/18352	0.017747351629797	0.0989549302994743	0.0818019875759384	CHRM3/PPP3CA/PDE4D	3
GO:0008289	lipid binding	9/97	779/18352	0.0220030382859169	0.12085250879429	0.099903818768735	FRMPD4/CADPS/MAP1B/PLEKHA5/PLCB1/NR3C1/DGKB/SYT1/AMPH	9
GO:0099106	ion channel regulator activity	3/97	119/18352	0.0252243235217569	0.136508103764802	0.112845657860492	PRKCB/DPP6/KCNIP4	3
GO:0005267	potassium channel activity	3/97	120/18352	0.025774345253168	0.137463174683563	0.113635175868277	KCNH7/GRIK2/KCNIP4	3
GO:0019207	kinase regulator activity	4/97	216/18352	0.0276770787035522	0.14550235661296	0.120280838275588	NRG3/GRM5/EFNA5/NRG1	4
GO:0003779	actin binding	6/97	437/18352	0.0283795388050558	0.147093947609303	0.121596541358949	PHACTR1/MAP1B/CACNB2/TMSB4X/DMD/TMSB10	6
GO:0015459	potassium channel regulator activity	2/97	53/18352	0.0319989166047072	0.163550018201837	0.13520010085907	DPP6/KCNIP4	2
GO:0005543	phospholipid binding	6/97	454/18352	0.0332996502661669	0.167866730108896	0.138768549775375	FRMPD4/MAP1B/PLEKHA5/PLCB1/SYT1/AMPH	6
GO:0005080	protein kinase C binding	2/97	55/18352	0.0342508759017689	0.170328680160148	0.140803743038566	PRKCB/NELL2	2
GO:0019904	protein domain specific binding	8/97	714/18352	0.0352447564421569	0.172934271609517	0.142957678761872	ROBO1/KHDRBS2/GRIA1/GRID2/GRIK2/LDB2/TFDP2/KHDRBS3	8
GO:0097110	scaffold protein binding	2/97	60/18352	0.0401399902129604	0.194362057873282	0.160671151960465	GRID2/PDE4D	2
GO:0008235	metalloexopeptidase activity	2/97	64/18352	0.0451058344081376	0.213940005282994	0.176855439149843	MMP16/AGBL4	2
GO:0042802	identical protein binding	16/97	1928/18352	0.0453459793806346	0.213940005282994	0.176855439149843	TENM2/RALYL/RYR2/ROBO1/CDH13/MGST1/GRM5/PLCB1/NCAM2/GRIK2/MTUS2/GABRB3/SYT1/KHDRBS3/AHI1/ROBO2	16
GO:0015079	potassium ion transmembrane transporter activity	3/97	156/18352	0.0498024153133503	0.223519026232398	0.184774023401496	KCNH7/GRIK2/KCNIP4	3
GO:0035091	phosphatidylinositol binding	4/97	262/18352	0.0502667122229336	0.223519026232398	0.184774023401496	FRMPD4/PLEKHA5/PLCB1/SYT1	4
GO:0033218	amide binding	5/97	381/18352	0.0515233294036754	0.223519026232398	0.184774023401496	RYR2/MGST1/GRIA1/GRIA4/PPP3CA	5
GO:0005102	signaling receptor binding	14/97	1662/18352	0.0540619241224784	0.229063479995385	0.189357396220442	PRKCB/NRXN3/IL1RAPL1/FGF12/PTPRD/NRG3/ANKS1B/DSCAM/EFNA5/SYT1/PDE4D/NRG1/MAP7/LINGO1	14
GO:0008083	growth factor activity	3/97	162/18352	0.0545846217831347	0.229063479995385	0.189357396220442	FGF12/NRG3/NRG1	3
GO:0030971	receptor tyrosine kinase binding	2/97	72/18352	0.0556684856496867	0.229063479995385	0.189357396220442	NRG3/NRG1	2
GO:0001540	amyloid-beta binding	2/97	77/18352	0.0626664001541071	0.2353187271093	0.194528352787722	GRIA1/GRIA4	2
GO:0004721	phosphoprotein phosphatase activity	3/97	179/18352	0.0692722273036261	0.242782663311756	0.200698483115268	PTPRD/PPP3CA/PTPRK	3
GO:0042562	hormone binding	2/97	84/18352	0.0729307907215347	0.250827392388082	0.207348731121727	CDH13/NR3C1	2
GO:0019888	protein phosphatase regulator activity	2/97	85/18352	0.0744389858115656	0.253636977474446	0.209671300028933	PPP2R2B/PHACTR1	2
GO:0051117	ATPase binding	2/97	88/18352	0.0790230971375552	0.253636977474446	0.209671300028933	PPP3CA/PDE4D	2
GO:0042277	peptide binding	4/97	308/18352	0.0805497181250236	0.253636977474446	0.209671300028933	MGST1/GRIA1/GRIA4/PPP3CA	4
GO:0072341	modified amino acid binding	2/97	90/18352	0.0821273374455089	0.253740842144181	0.209757160696992	MGST1/SYT1	2
GO:0008238	exopeptidase activity	2/97	95/18352	0.0900483194049856	0.262998266198688	0.217409893968595	MMP16/AGBL4	2
GO:0019208	phosphatase regulator activity	2/97	99/18352	0.0965410637799143	0.269144783871276	0.222490968360409	PPP2R2B/PHACTR1	2
GO:0004725	protein tyrosine phosphatase activity	2/97	101/18352	0.099836503308574	0.274273632564664	0.226730777491956	PTPRD/PTPRK	2
GO:0016788	hydrolase activity, acting on ester bonds	7/97	751/18352	0.102576727728187	0.275022809444264	0.227350091331214	CHRM3/PTPRD/PLCB1/PDE1A/PPP3CA/PDE4D/PTPRK	7
GO:0004620	phospholipase activity	2/97	105/18352	0.106520379111612	0.276052813472347	0.228201553471133	CHRM3/PLCB1	2
GO:0008270	zinc ion binding	7/97	819/18352	0.142468656857006	0.312905399577111	0.258666076881536	PRKCB/MMP16/NR3C1/AGBL4/ZFPM2/DMD/ZNF385B	7
GO:0015077	monovalent inorganic cation transmembrane transporter activity	4/97	381/18352	0.142990733547661	0.312905399577111	0.258666076881536	KCNH7/GRIK2/KCNIP4/SLC4A10	4
GO:0008092	cytoskeletal protein binding	8/97	980/18352	0.146605944544875	0.312905399577111	0.258666076881536	PHACTR1/MAP1B/MTUS2/AGBL4/CACNB2/TMSB4X/DMD/TMSB10	8
GO:0016298	lipase activity	2/97	130/18352	0.150657659225206	0.318632290775148	0.2634002632552	CHRM3/PLCB1	2
GO:0017124	SH3 domain binding	2/97	131/18352	0.152493460658264	0.318849963194551	0.263580204128219	KHDRBS2/KHDRBS3	2
GO:1901681	sulfur compound binding	3/97	262/18352	0.161369408406519	0.328255439630252	0.271355326238967	RYR2/MGST1/NELL2	3
GO:0030246	carbohydrate binding	3/97	267/18352	0.167776517025954	0.331944936911566	0.274405282515568	CNTN1/ADGRL3/ADGRL2	3
GO:0005096	GTPase activator activity	3/97	275/18352	0.178181012413519	0.347792535857834	0.287505843429388	PLCB1/RGS6/TBC1D19	3
GO:0015103	inorganic anion transmembrane transporter activity	2/97	145/18352	0.178621709992203	0.347792535857834	0.287505843429388	GABRB3/SLC4A10	2
GO:0016791	phosphatase activity	3/97	277/18352	0.18081009185153	0.350200598954543	0.289496490554528	PTPRD/PPP3CA/PTPRK	3
GO:0003729	mRNA binding	5/97	577/18352	0.190089112583871	0.362217849605871	0.299430659428194	NOVA1/RBFOX1/KHDRBS2/KHDRBS3/CELF2	5
GO:0015081	sodium ion transmembrane transporter activity	2/97	152/18352	0.19193608878572	0.362217849605871	0.299430659428194	GRIK2/SLC4A10	2
GO:0030695	GTPase regulator activity	3/97	307/18352	0.221400835465992	0.387978606911833	0.320726022304118	PLCB1/RGS6/TBC1D19	3
GO:0048018	receptor ligand activity	4/97	487/18352	0.256836366281632	0.424306353682387	0.350756682534925	FGF12/NRG3/EFNA5/NRG1	4
GO:0030546	signaling receptor activator activity	4/97	492/18352	0.262648763952235	0.427681879477872	0.353547091444809	FGF12/NRG3/EFNA5/NRG1	4
GO:0008022	protein C-terminus binding	2/97	189/18352	0.263843015030444	0.427681879477872	0.353547091444809	RBFOX1/SYT1	2
GO:0008237	metallopeptidase activity	2/97	189/18352	0.263843015030444	0.427681879477872	0.353547091444809	MMP16/AGBL4	2
GO:0003712	transcription coregulator activity	4/97	498/18352	0.269657919566394	0.429584910824385	0.355120249508716	PRKCB/ZFPM2/LDB2/NRG1	4
GO:0060589	nucleoside-triphosphatase regulator activity	3/97	348/18352	0.279387077569289	0.437302093938933	0.361499728685216	PLCB1/RGS6/TBC1D19	3
GO:0015631	tubulin binding	3/97	365/18352	0.303904091129995	0.465986273065992	0.385211764634073	MAP1B/MTUS2/AGBL4	3
GO:0030545	receptor regulator activity	4/97	534/18352	0.312335995553938	0.476927993210993	0.394256836493069	FGF12/NRG3/EFNA5/NRG1	4
GO:0043177	organic acid binding	2/97	224/18352	0.332139291749519	0.49285185227348	0.407420438521269	GRM7/RYR2	2
GO:0046914	transition metal ion binding	7/97	1090/18352	0.354037099036478	0.512935639548913	0.424022882807883	PRKCB/MMP16/NR3C1/AGBL4/ZFPM2/DMD/ZNF385B	7
GO:0042393	histone binding	2/97	238/18352	0.359044203980879	0.516126043222513	0.426660258842409	PRKCB/MLLT3	2
GO:0008017	microtubule binding	2/97	265/18352	0.409757182042054	0.567709069713933	0.469301833945443	MAP1B/MTUS2	2
GO:0003713	transcription coactivator activity	2/97	267/18352	0.41344030076993	0.567709069713933	0.469301833945443	PRKCB/ZFPM2	2
GO:0061629	RNA polymerase II-specific DNA-binding transcription factor binding	2/97	267/18352	0.41344030076993	0.567709069713933	0.469301833945443	PRKCB/LDB2	2
GO:0008134	transcription factor binding	4/97	642/18352	0.441915344172262	0.593521338158366	0.490639778969588	PRKCB/ZFPM2/LDB2/TFDP2	4
GO:0004930	G protein-coupled receptor activity	5/97	867/18352	0.486409807464916	0.646205087173607	0.53419127629626	GRM7/CHRM3/GRM5/ADGRL3/ADGRL2	5
GO:0060090	molecular adaptor activity	2/97	316/18352	0.499830561461357	0.659274719060142	0.54499540563038	DLGAP1/FRMD4A	2
GO:0016772	transferase activity, transferring phosphorus-containing groups	5/97	885/18352	0.504684634885826	0.660828703949667	0.546280021285623	PRKCB/GPHN/EPHA6/DGKB/DLG2	5
GO:0046982	protein heterodimerization activity	2/97	321/18352	0.508191639178684	0.660828703949667	0.546280021285623	TENM2/SYT1	2
GO:0045296	cadherin binding	2/97	332/18352	0.526268049046726	0.676613032576381	0.55932827921789	CDH13/CDH9	2
GO:0005198	structural molecule activity	4/97	730/18352	0.54236761990843	0.68353179495309	0.565047736674609	MAP1B/DLG2/DMD/MAP7	4
GO:0016301	kinase activity	4/97	733/18352	0.545639812583558	0.685235067652117	0.566455762446973	PRKCB/EPHA6/DGKB/DLG2	4
GO:0140297	DNA-binding transcription factor binding	2/97	347/18352	0.550198131182268	0.686348855169745	0.567376484965836	PRKCB/LDB2	2
GO:0008509	anion transmembrane transporter activity	2/97	357/18352	0.565681708989725	0.700912016525989	0.579415253935958	GABRB3/SLC4A10	2
GO:0004857	enzyme inhibitor activity	2/97	383/18352	0.60415319161818	0.738632473473389	0.610597210623025	PHACTR1/TIMP3	2
GO:0046983	protein dimerization activity	5/97	1024/18352	0.635740918100837	0.764551169480745	0.632023134954049	TENM2/CDH13/MTUS2/SYT1/PPP3CA	5
GO:0008233	peptidase activity	3/97	627/18352	0.648633243956884	0.767514578058307	0.634472863440649	MMP16/AGBL4/DPP6	3
GO:0044877	protein-containing complex binding	6/97	1258/18352	0.661117411637804	0.777288202820166	0.642552318692871	DLGAP1/CDH13/MAP1B/CACNB2/PPP3CA/NRG1	6
GO:0042803	protein homodimerization activity	3/97	656/18352	0.678792560082703	0.7904926016153	0.653467854310131	TENM2/CDH13/MTUS2	3
GO:0016773	phosphotransferase activity, alcohol group as acceptor	3/97	669/18352	0.691687843186703	0.800443793373292	0.661694096924718	PRKCB/EPHA6/DGKB	3
GO:0001228	DNA-binding transcription activator activity, RNA polymerase II-specific	2/97	516/18352	0.76144421346719	0.855343352121835	0.707077313395911	NR3C1/TFDP2	2
GO:0001216	DNA-binding transcription activator activity	2/97	519/18352	0.764278543425148	0.855343352121835	0.707077313395911	NR3C1/TFDP2	2
GO:0004672	protein kinase activity	2/97	564/18352	0.803439401994751	0.887884984786992	0.733978148179178	PRKCB/EPHA6	2
GO:0003682	chromatin binding	2/97	596/18352	0.827705312475676	0.904347905327028	0.747587370250318	PRKCB/MLLT3	2
GO:0032559	adenyl ribonucleotide binding	6/97	1534/18352	0.830971407404315	0.904347905327028	0.747587370250318	PRKCB/SYN3/GPHN/EPHA6/DGKB/PDE4D	6
GO:0030554	adenyl nucleotide binding	6/97	1546/18352	0.836511838343448	0.904347905327028	0.747587370250318	PRKCB/SYN3/GPHN/EPHA6/DGKB/PDE4D	6
GO:0003723	RNA binding	8/97	1988/18352	0.837996292707926	0.904347905327028	0.747587370250318	NOVA1/RBFOX1/RALYL/KHDRBS2/NR3C1/TMSB4X/KHDRBS3/CELF2	8
GO:0005524	ATP binding	5/97	1475/18352	0.898531734440752	0.959196677271466	0.79292860335084	PRKCB/SYN3/GPHN/EPHA6/DGKB	5
GO:0016491	oxidoreductase activity	2/97	751/18352	0.911306890321686	0.963680849535576	0.796635484884959	MGST1/GPHN	2
GO:0140110	transcription regulator activity	7/97	1998/18352	0.914658143778649	0.964453286276627	0.797274026698928	PRKCB/NR3C1/MLLT3/ZFPM2/LDB2/TFDP2/NRG1	7
GO:0032555	purine ribonucleotide binding	6/97	1882/18352	0.941283449991196	0.987419843847447	0.8162595391073	PRKCB/SYN3/GPHN/EPHA6/DGKB/PDE4D	6
GO:0017076	purine nucleotide binding	6/97	1896/18352	0.943934354511976	0.987419843847447	0.8162595391073	PRKCB/SYN3/GPHN/EPHA6/DGKB/PDE4D	6
GO:0032553	ribonucleotide binding	6/97	1899/18352	0.944488546288862	0.987419843847447	0.8162595391073	PRKCB/SYN3/GPHN/EPHA6/DGKB/PDE4D	6
GO:0035639	purine ribonucleoside triphosphate binding	5/97	1816/18352	0.969034483915038	0.99536703164554	0.822829153734443	PRKCB/SYN3/GPHN/EPHA6/DGKB	5
GO:0000977	RNA polymerase II transcription regulatory region sequence-specific DNA binding	3/97	1387/18352	0.980632621917653	0.99536703164554	0.822829153734443	NR3C1/SMYD3/TFDP2	3
GO:0000978	RNA polymerase II cis-regulatory region sequence-specific DNA binding	2/97	1113/18352	0.983387855396785	0.99536703164554	0.822829153734443	NR3C1/SMYD3	2
GO:0000987	cis-regulatory region sequence-specific DNA binding	2/97	1139/18352	0.985347796954037	0.99536703164554	0.822829153734443	NR3C1/SMYD3	2
GO:0000981	DNA-binding transcription factor activity, RNA polymerase II-specific	3/97	1475/18352	0.986865276279456	0.99536703164554	0.822829153734443	NR3C1/MLLT3/TFDP2	3
GO:0000976	transcription regulatory region sequence-specific DNA binding	3/97	1481/18352	0.987212270426487	0.99536703164554	0.822829153734443	NR3C1/SMYD3/TFDP2	3
GO:0001067	regulatory region nucleic acid binding	3/97	1482/18352	0.987269250628778	0.99536703164554	0.822829153734443	NR3C1/SMYD3/TFDP2	3
GO:0003700	DNA-binding transcription factor activity	3/97	1539/18352	0.99014676266409	0.99536703164554	0.822829153734443	NR3C1/MLLT3/TFDP2	3
GO:1990837	sequence-specific double-stranded DNA binding	3/97	1582/18352	0.991895732960499	0.99536703164554	0.822829153734443	NR3C1/SMYD3/TFDP2	3
GO:0003690	double-stranded DNA binding	3/97	1673/18352	0.99467140756067	0.99536703164554	0.822829153734443	NR3C1/SMYD3/TFDP2	3
GO:0043565	sequence-specific DNA binding	3/97	1703/18352	0.99536703164554	0.99536703164554	0.822829153734443	NR3C1/SMYD3/TFDP2	3

### Sheet: organoid and SFG
res_go_enrichment_common_DEGs_GluNeu_Organoid_KOBIN1_and_AD_brains_SFG6
ID	Description	GeneRatio	BgRatio	pvalue	p.adjust	qvalue	geneID	Count
GO:0004970	ionotropic glutamate receptor activity	2/21	19/18352	0.000210768649645013	0.0347768271914272	0.0261796849032753	GRID2/GRIN2A	2
GO:0008066	glutamate receptor activity	2/21	27/18352	0.00043024928507337	0.035495566018553	0.0267207450729777	GRID2/GRIN2A	2
GO:0022824	transmitter-gated ion channel activity	2/21	60/18352	0.00212084363185954	0.087484799814206	0.065857775936691	GRID2/GRIN2A	2
GO:0022835	transmitter-gated channel activity	2/21	60/18352	0.00212084363185954	0.087484799814206	0.065857775936691	GRID2/GRIN2A	2
GO:0050839	cell adhesion molecule binding	4/21	544/18352	0.00305887972067189	0.0881468416329704	0.0663561551048836	NRXN1/PDXDC1/CDH12/DSCAM	4
GO:0005230	extracellular ligand-gated ion channel activity	2/21	74/18352	0.00320533969574438	0.0881468416329704	0.0663561551048836	GRID2/GRIN2A	2
GO:0008081	phosphoric diester hydrolase activity	2/21	89/18352	0.0045994970895939	0.108416717111856	0.0816151363266287	PDE5A/PLCB1	2
GO:0022836	gated channel activity	3/21	337/18352	0.00638635627114725	0.118534674290315	0.089231844122853	KCNQ5/GRID2/GRIN2A	3
GO:0030594	neurotransmitter receptor activity	2/21	111/18352	0.00706294519305739	0.118534674290315	0.089231844122853	GRID2/GRIN2A	2
GO:0005509	calcium ion binding	4/21	710/18352	0.0078609455803361	0.118534674290315	0.089231844122853	NRXN1/PCDH9/CDH12/PLCB1	4
GO:0099106	ion channel regulator activity	2/21	119/18352	0.00807816449093648	0.118534674290315	0.089231844122853	NRXN1/DPP10	2
GO:0015276	ligand-gated ion channel activity	2/21	139/18352	0.0108846774898305	0.118534674290315	0.089231844122853	GRID2/GRIN2A	2
GO:0022834	ligand-gated channel activity	2/21	139/18352	0.0108846774898305	0.118534674290315	0.089231844122853	GRID2/GRIN2A	2
GO:0022843	voltage-gated cation channel activity	2/21	140/18352	0.011034853359446	0.118534674290315	0.089231844122853	KCNQ5/GRIN2A	2
GO:0016247	channel regulator activity	2/21	148/18352	0.0122692981917004	0.118534674290315	0.089231844122853	NRXN1/DPP10	2
GO:0005216	ion channel activity	3/21	431/18352	0.0124937297077962	0.118534674290315	0.089231844122853	KCNQ5/GRID2/GRIN2A	3
GO:0015267	channel activity	3/21	479/18352	0.0165687705023408	0.124847926182063	0.09398440376066	KCNQ5/GRID2/GRIN2A	3
GO:0022803	passive transmembrane transporter activity	3/21	480/18352	0.0166607633323419	0.124847926182063	0.09398440376066	KCNQ5/GRID2/GRIN2A	3
GO:0005244	voltage-gated ion channel activity	2/21	197/18352	0.0210565630485799	0.127638874791478	0.0960854049466944	KCNQ5/GRIN2A	2
GO:0022832	voltage-gated channel activity	2/21	197/18352	0.0210565630485799	0.127638874791478	0.0960854049466944	KCNQ5/GRIN2A	2
GO:0005516	calmodulin binding	2/21	200/18352	0.0216599302676447	0.127638874791478	0.0960854049466944	KCNQ5/PLCB1	2
GO:0008017	microtubule binding	2/21	265/18352	0.0364206907597006	0.15086557618413	0.113570258307671	RAB11A/MTUS2	2
GO:0005096	GTPase activator activity	2/21	275/18352	0.0389602715902044	0.15086557618413	0.113570258307671	ADGRB3/PLCB1	2
GO:0019904	protein domain specific binding	3/21	714/18352	0.04630364838547	0.166089173556577	0.125030446441315	MEF2C/GRID2/KHDRBS2	3
GO:0030695	GTPase regulator activity	2/21	307/18352	0.0475267620537208	0.166849271039658	0.125602641037829	ADGRB3/PLCB1	2
GO:0045296	cadherin binding	2/21	332/18352	0.0546594208528371	0.173541099504617	0.130640189738723	PDXDC1/CDH12	2
GO:0005261	cation channel activity	2/21	334/18352	0.0552458583738146	0.173541099504617	0.130640189738723	KCNQ5/GRIN2A	2
GO:0060589	nucleoside-triphosphatase regulator activity	2/21	348/18352	0.0594141791690316	0.173868478361747	0.130886637618413	ADGRB3/PLCB1	2
GO:0015631	tubulin binding	2/21	365/18352	0.0646201247628603	0.174149778669127	0.131098397977397	RAB11A/MTUS2	2
GO:0015318	inorganic molecular entity transmembrane transporter activity	3/21	820/18352	0.0649555875416771	0.174149778669127	0.131098397977397	KCNQ5/GRID2/GRIN2A	3
GO:0042578	phosphoric ester hydrolase activity	2/21	369/18352	0.0658673366274637	0.174149778669127	0.131098397977397	PDE5A/PLCB1	2
GO:0019001	guanyl nucleotide binding	2/21	397/18352	0.0748248122032068	0.187062030508017	0.140818625836976	PDE5A/RAB11A	2
GO:0032561	guanyl ribonucleotide binding	2/21	397/18352	0.0748248122032068	0.187062030508017	0.140818625836976	PDE5A/RAB11A	2
GO:0015075	ion transmembrane transporter activity	3/21	876/18352	0.0760457410433817	0.187276824957582	0.140980321180189	KCNQ5/GRID2/GRIN2A	3
GO:0038023	signaling receptor activity	4/21	1479/18352	0.0835808418461982	0.193492895245153	0.145659723374341	NRXN1/ADGRB3/GRID2/GRIN2A	4
GO:0060089	molecular transducer activity	4/21	1479/18352	0.0835808418461982	0.193492895245153	0.145659723374341	NRXN1/ADGRB3/GRID2/GRIN2A	4
GO:0046873	metal ion transmembrane transporter activity	2/21	428/18352	0.0851781993461377	0.193492895245153	0.145659723374341	KCNQ5/GRIN2A	2
GO:0003712	transcription coregulator activity	2/21	498/18352	0.110039167446528	0.226955782858465	0.170850286298557	N4BP2L2/UBE3A	2
GO:0022857	transmembrane transporter activity	3/21	1064/18352	0.118942161495213	0.236451284900123	0.177998415427206	KCNQ5/GRID2/GRIN2A	3
GO:0008047	enzyme activator activity	2/21	528/18352	0.121240714743785	0.237386460078251	0.178702406948859	ADGRB3/PLCB1	2
GO:0022890	inorganic cation transmembrane transporter activity	2/21	587/18352	0.144066521019618	0.252882723066351	0.190367855322676	KCNQ5/GRIN2A	2
GO:0005215	transporter activity	3/21	1200/18352	0.154685713320001	0.265866069768752	0.200141602760528	KCNQ5/GRID2/GRIN2A	3
GO:0008324	cation transmembrane transporter activity	2/21	635/18352	0.163291191332103	0.276465420774554	0.208120699530446	KCNQ5/GRIN2A	2
GO:0004888	transmembrane signaling receptor activity	3/21	1287/18352	0.179247649497745	0.295758621671279	0.22264444884983	ADGRB3/GRID2/GRIN2A	3
GO:0016788	hydrolase activity, acting on ester bonds	2/21	751/18352	0.211505089767086	0.32922962086386	0.247841118098472	PDE5A/PLCB1	2
GO:0008092	cytoskeletal protein binding	2/21	980/18352	0.309966042509508	0.440899974259214	0.331905562759727	RAB11A/MTUS2	2
GO:0046983	protein dimerization activity	2/21	1024/18352	0.328894117144106	0.458132750260101	0.344878242620044	MTUS2/MEF2C	2
GO:0030234	enzyme regulator activity	2/21	1063/18352	0.345589265994653	0.468790864909081	0.352901576135703	ADGRB3/PLCB1	2
GO:0140110	transcription regulator activity	3/21	1998/18352	0.404597449906959	0.517508366160063	0.389575675961005	N4BP2L2/UBE3A/MEF2C	3
GO:0005102	signaling receptor binding	2/21	1662/18352	0.579065258637959	0.682469769109023	0.513757146761498	NRXN1/DSCAM	2
GO:0032555	purine ribonucleotide binding	2/21	1882/18352	0.649691415454999	0.715479611741464	0.538606661470448	PDE5A/RAB11A	2
GO:0017076	purine nucleotide binding	2/21	1896/18352	0.653879559800691	0.715479611741464	0.538606661470448	PDE5A/RAB11A	2
GO:0032553	ribonucleotide binding	2/21	1899/18352	0.654772250745219	0.715479611741464	0.538606661470448	PDE5A/RAB11A	2
GO:0042802	identical protein binding	2/21	1928/18352	0.663314931353363	0.720045813640164	0.542044057477125	MTUS2/PLCB1	2
